# Jurassic NLR: conserved and dynamic evolutionary features of the atypically ancient immune receptor ZAR1

**DOI:** 10.1101/2020.10.12.333484

**Authors:** Hiroaki Adachi, Toshiyuki Sakai, Jiorgos Kourelis, Hsuan Pai, Jose L. Gonzalez Hernandez, Abbas Maqbool, Sophien Kamoun

**Affiliations:** The Sainsbury Laboratory, University of East Anglia, Norwich Research Park, NR4 7UH, Norwich, UK; Graduate School of Biological Sciences, Nara Institute of Science and Technology, Ikoma 630-0192, Japan; Laboratory of Crop Evolution, Graduate School of Agriculture, Kyoto University, Mozume, Muko, Kyoto 617-0001, Japan; Agronomy, Horticulture and Plant Sciences Department, South Dakota State University, Brookings, South Dakota, US

## Abstract

In plants, NLR immune receptors generally exhibit hallmarks of rapid evolution even at the intraspecific level. We used iterative sequence similarity searches coupled with phylogenetic analyses to reconstruct the evolutionary history of ZAR1, an atypically conserved NLR that traces its origin to early flowering plant lineages ∼220 to 150 million years ago (Jurassic period). We discovered 120 ZAR1 orthologs in 88 species, including the monocot *Colacasia esculenta*, the magnoliid *Cinnamomum micranthum* and the majority of eudicots, notably the early diverging eudicot species *Aquilegia coerulea*. Ortholog sequence analyses revealed highly conserved features of ZAR1, including regions for pathogen effector recognition, intramolecular interactions and cell death activation. We functionally reconstructed the cell death activity of ZAR1 and its partner receptor-like cytoplasmic kinase (RLCK) from distantly related plant species, experimentally validating the hypothesis that ZAR1 has evolved to be a partner with RLCKs early in its evolution. In addition, ZAR1 acquired novel features, such as a C-terminal integration of a thioredoxin-like domain. ZAR1 duplicated into two paralog families, which underwent distinct evolutionary paths. We conclude that ZAR1 stands out among angiosperm NLRs for having experienced relatively limited gene duplication and expansion throughout its deep evolutionary history. Nonetheless, ZAR1 did also give rise to non-canonical NLR proteins with integrated domains and degenerated molecular features.
