## Supplementary material for "Jurassic NLR: conserved and dynamic evolutionary features of the atypically ancient immune receptor ZAR1": SupplementalDS_1_ZAR1list.xlsx

### Sheet: ZAR1 gene ID
Phylogenetic taxa (Smith & Brown 2018)	Common name	Species name	Data resource	Gene ID	length	Structure	MADA prediction	Comments
Magnoliidae	Stout camphor	Cinnamomum micranthum f. kanehirae	NCBI, Cinnamomum micranthum (https://www.hardwoodgenomics.org)	RWR84015.1	858	CNL	MADA
Alismatales	Taro	Colocasia esculenta	NCBI, Colocasia esculenta (assembly ASM944546v1) (https://www.ncbi.nlm.nih.gov/genome/?term=txid4460[Organism:exp])	MQM05598.1	851	CNL	MADA
Alismatales	Taro	Colocasia esculenta	NCBI, Colocasia esculenta (assembly ASM944546v1) (https://www.ncbi.nlm.nih.gov/genome/?term=txid4460[Organism:exp])	MQM16000.1	566	N	NF	Removed for motif/domain analysis
Commelinales	Purple false brome	Brachypodium distachyon	Brachypodium_distachyon_v3.0, NCBI (GCA_000005505.4)	NF	NF		NF
Commelinales	Cock's foot	Dactylis glomerats	ASM711570v1, NCBI (GCA_007115705.1)	NF	NF		NF
Commelinales	Barley	Hordeum vulgare	Assembly for barley cultivar Morex v1.0, NCBI (GCA_901482405.1), IBSC_v2 (https://www.barleygenome.org.uk/)	NF	NF		NF
Commelinales	Leersia perrieri	Leersia perrieri	Lperr_V1.4, NCBI (GCA_000325765.3)	NF	NF		NF
Commelinales	Oryza barthii	Oryza barthii	B88v1, NCBI (GCA_003020155.1)	NF	NF		NF
Commelinales	Oryza brachyantha	Oryza brachyantha	Oryza_brachyantha.v1.4b, NCBI (GCA_000231095.2)	NF	NF		NF
Commelinales	African rice	Oryza glaberrima	Oryza_glaberrima_V1, NCBI (GCA_000147395.2)	NF	NF		NF
Commelinales	Oryza glumaepatula	Oryza glumaepatula	Oryza_glumaepatula_v1.5, NCBI (GCA_000576495.1)	NF	NF		NF
Commelinales	Perennial wild rice	Oryza longistaminata	O_longistaminata_v1.0, NCBI (GCA_000789195.1)	NF	NF		NF
Commelinales	Wild rice	Oryza nivara	Oryza_nivara_v1.0, NCBI (GCA_000576065.1)	NF	NF		NF
Commelinales	Wild rice	Oryza punctata	Oryza_punctata_v1.2, NCBI (GCA_000573905.1)	NF	NF		NF
Commelinales	Wild rice	Oryza rufipogon	OR_W1943, NCBI (GCA_000817225.1)	NF	NF		NF
Commelinales	Rice	Oryza sativa	IRGSP-1.0, NCBI (GCA_001433935.1)	NF	NF		NF
Commelinales	Foxtail millet	Setaria italica	NCBI (AGNK01000000.1)	NF	NF		NF
Commelinales	Sorghum	Sorghum bicolor	Sorghum_bicolor_NCBIv3, NCBI (GCA_000003195.3)	NF	NF		NF
Commelinales	Wheat	Triticum aestivum	IWGSC RefSeq v1.0, NCBI (GCA_900519105.1)	NF	NF		NF
Commelinales	Maize	Zea mays	B73 RefGen_v4, NCBI (GCA_000005005.6)	NF	NF		NF
Ranunculales	Columbine	Aquilegia coerulea	NCBI, Aquilegia coerulea v3.1 (https://phytozome-next.jgi.doe.gov/)	PIA46011.1	853	CNL	MADA
Ranunculales	Plume poppy	Macleaya cordata	NCBI	NF	NF		NF
Ranunculales	Opium poppy	Papaver somniferum	NCBI	NF	NF		NF
Vitales	Grape vine	Vitis vinifera	NCBI	XP_002268940.1	850	CNL	MADA
Vitales	Grape vine	Vitis vinifera	NCBI	RVX16581.1	850	CNL	MADA
Vitales	Grape vine	Vitis vinifera	NCBI	CAN63363.1	850	CNL	MADA
Vitales	Riverbank grape	Vitis riparia	NCBI	XP_034684012.1	850	CNL	MADA
Myrtales	Flooded gum	Eucalyptus grandis	Eucalyptus grandis v2.0 (https://phytozome-next.jgi.doe.gov/)	NF	NF		NF
Myrtales	Pomegranate	Punica granatum	NCBI	XP_031401453.1	854	CNL	MADA
Myrtales	Pomegranate	Punica granatum	NCBI	PKI72176.1	854	CNL	MADA
Sapindales	Acer yangbiense	Acer yangbiense	NCBI	TXG59706.1	852	CNL	MADA
Sapindales	Clementine	Citrus clementina	NCBI	XP_006425621.1	849	CNL	MADA like
Sapindales	Orange	Citrus sinensis	NCBI	XP_006466847.1	849	CNL	MADA like
Sapindales	Orange	Citrus sinensis	NCBI	KDO71009.1	849	CNL	MADA like
Sapindales	Satsuma Mandarin	Citrus unshiu	NCBI	GAY42649.1	849	CNL	MADA like
Sapindales	Longan tree	Dimocarpus longan	NCBI	AKE49465.1	853	CNL	MADA
Sapindales	Pistachio	Pistacia vera	NCBI	XP_031286999.1	854	CNL	MADA
Malvales	White jute	Corchorus capsularis	NCBI	OMO56981.1	854	CNL	MADA	Reannotated
Malvales	Jute mallow	Corchorus olitorius	NCBI	NF	NF		NF
Malvales	Durian	Durio zibethinus	NCBI	XP_022741664.1	852	CNL	MADA
Malvales	Cotton	Gossypium arboreum	NCBI	XP_017634965.1	847	CNL	MADA
Malvales	Cotton	Gossypium barbadense	NCBI	KAB1998109.1	1109	CNLO	MADA
Malvales	Cotton	Gossypium barbadense	NCBI	PPS16277.1	1132	CNL	MADA
Malvales	Cotton	Gossypium barbadense	NCBI	PPD92094.1	1069	CNLO	MADA
Malvales	Cotton	Gossypium barbadense	NCBI	KAB2051570.1	847	CNL	MADA	Potential splicing variant of KAB2051569.1
Malvales	Cotton	Gossypium barbadense	NCBI	KAB2051569.1	1103	CNLO	MADA	Potential splicing variant of KAB2051570.1
Malvales	Cotton	Gossypium darwinii	NCBI	TYG89033.1	1103	CNLO	MADA
Malvales	Cotton	Gossypium hirsutum	NCBI	XP_016735464.1	848	CNL	MADA
Malvales	Cotton	Gossypium mustelinum	NCBI	TYI49934.1	1109	CNLO	MADA
Malvales	Cotton	Gossypium mustelinum	NCBI	TYJ04029.1	1081	CNLO	MADA
Malvales	Cotton	Gossypium raimondii	NCBI	XP_012436856.1	848	CNL	MADA
Malvales	Cotton	Gossypium raimondii	NCBI	KJB48377.1	848	CNL	MADA	Reannotated
Malvales	Cotton	Gossypium raimondii	NCBI	KJB48375.1	1109	CNLO	MADA
Malvales	Hawaiian cotton	Gossypium tomentosum	NCBI	NF	NF		NF
Malvales	Herrania umbratica	Herrania umbratica	NCBI	XP_021273962.1	851	CNL	MADA
Malvales	Cacao	Theobroma cacao	NCBI	XP_007046838.2	851	CNL	MADA
Malvales	Cacao	Theobroma cacao	NCBI	EOX90995.1	851	CNL	MADA
Brassicales	Arabidopsis halleri	Arabidopsis halleri	Phytozome12.1	Araha.40035s0002.1	853	CNL	MADA
Brassicales	Lyrate rockcress	Arabidopsis lyrata subsp. lyrata	NCBI	XP_002876060.1	854	CNL	MADA
Brassicales	Arabidopsis	Arabidopsis thaliana	NCBI, Araport11 (https://www.araport.org/)	NP_190664.1 (AtZAR1)	852	CNL	MADA
Brassicales	Arabis	Arabis nemorensis	NCBI	VVB05296.1	853	CNL	MADA
Brassicales	Drummond's rockcress	Boechera stricta	Phytozome12.1	Bostr.6864s0149.1	854	CNL	MADA
Brassicales	Mustard	Brassica cretica	NCBI	KAF3496834.1	858	CNL	MADA
Brassicales	Mustard	Brassica cretica	NCBI	KAF2588101.1	858	CNL	MADA
Brassicales	Rapeseed	Brassica napus	NCBI	XP_013748733.1	858	CNL	MADA
Brassicales	Rapeseed	Brassica napus	NCBI	XP_013697004.1	858	CNL	MADA
Brassicales	Wild cabbage	Brassica oleracea	NCBI	VDD57010.1	858	CNL	MADA	Reannotated
Brassicales	Field mustard	Brassica rapa	NCBI	VDC62254.1	858	CNL	MADA	Reannotated
Brassicales	Field mustard	Brassica rapa	NCBI	XP_009115776.1	858	CNL	MADA
Brassicales	Camelina	Camelina sativa	NCBI	XP_010515476.1	857	CNL	MADA
Brassicales	Camelina	Camelina sativa	NCBI	XP_010426635.1	859	CNL	MADA
Brassicales	Capsella grandiflora	Capsella grandiflora	Phytozome12.1	Cagra.0926s0060.1	854	CNL	MADA
Brassicales	Capsella	Capsella rubella	NCBI	XP_006290590.1	854	CNL	MADA
Brassicales	Papaya	Carica papaya	Carica papaya ASGPBv0.4 (https://phytozome-next.jgi.doe.gov/)	NF	NF		NF
Brassicales	Saltwater cress	Eutrema salsugineum	NCBI	XP_006403969.1	853	CNL	MADA
Brassicales	Microthlaspi erraticum	Microthlaspi erraticum	NCBI	CAA7019372.1	852	CNL	MADA	Reannotated
Brassicales	Radish	Raphanus sativus	NCBI	XP_018439842.1	862	CNL	MADA
Brassicales	Spider flower	Tarenaya hassleriana	NCBI	XP_010547456.1	852	CNL	MADA
Malpighiales	Rubber	Hevea brasiliensis	NCBI	XP_021685517.1	843	CNL	MADA
Malpighiales	Jatropha	Jatropha curcas	NCBI	NF	NF		NF
Malpighiales	Cassava	Manihot esculenta	NCBI	XP_021604866.1	897	CNL	MADA	Potential splicing variant from RNAseq read information from NCBI (LOC110609538, https://www.ncbi.nlm.nih.gov/gene/110609538)
Malpighiales	Cassava	Manihot esculenta	NCBI	XP_021604865.1	902	CNL	MADA	Potential splicing variant from RNAseq read information from NCBI (LOC110609538, https://www.ncbi.nlm.nih.gov/gene/110609538)
Malpighiales	Cassava	Manihot esculenta	NCBI	XP_021604867.1	891	CNL	MADA	Potential splicing variant from RNAseq read information from NCBI (LOC110609538, https://www.ncbi.nlm.nih.gov/gene/110609538)
Malpighiales	Cassava	Manihot esculenta	NCBI	XP_021604868.1	852	CNL	MADA	Potential splicing variant from RNAseq read information from NCBI (LOC110609538, https://www.ncbi.nlm.nih.gov/gene/110609538)
Malpighiales	Cassava	Manihot esculenta	NCBI	XP_021604864.1	919	CNLO	MADA	Potential splicing variant from RNAseq read information from NCBI (LOC110609538, https://www.ncbi.nlm.nih.gov/gene/110609538)
Malpighiales	Cassava	Manihot esculenta	NCBI	XP_021604863.1	923	CNL	MADA	Potential splicing variant from RNAseq read information from NCBI (LOC110609538, https://www.ncbi.nlm.nih.gov/gene/110609538)
Malpighiales	Cassava	Manihot esculenta	NCBI, Manihot esculenta v7.1 (https://phytozome-next.jgi.doe.gov/)	XP_021604862.1 (MeZAR1)	949	CNLO	MADA	Potential splicing variant from RNAseq read information from NCBI (LOC110609538, https://www.ncbi.nlm.nih.gov/gene/110609538)
Malpighiales	White poplar	Populus alba	NCBI	TKS00213.1	849	CNL	MADA
Malpighiales	Euphrates poplar	Populus euphratica	NCBI	NF	NF		NF
Malpighiales	Black cottonwood	Populus trichocarpa	NCBI	XP_006383163.1	849	CNL	MADA
Malpighiales	castor bean	Ricinus communis	NCBI	XP_002521529.1	848	CNL	MADA
Malpighiales	Littletree willow	Salix brachista	NCBI	KAB5556841.1	849	CNL	MADA
Malpighiales	Purple willow	Salix purpurea	Phytozome12.1	SapurV1A.0396s0040.1	782	(C)NL	MADA
Fabales	Soybean	Glycine max	Glycine max Wm82.a4.v1 (https://phytozome-next.jgi.doe.gov/)	NF	NF		NF
Fabales	Barrel clover	Medicago truncatula	Medicago truncatula Mt4.0v2 (http://www.medicagogenome.org/)	NF	NF		NF
Rosales	Hemp	Cannabis sativa	NCBI	XP_030499332.1	853	CNL	MADA
Rosales	Hemp	Cannabis sativa	NCBI	KAF4393308.1	853	CNL	MADA
Rosales	Hemp	Cannabis sativa	NCBI	KAF4383293.1	853	CNL	MADA	Reannotated
Rosales	Wild strawberry	Fragaria vesca subsp. vesca	NCBI	XP_011462691.1	841	CNL	MADA
Rosales	Siberian crab apple	Malus baccata	NCBI	TQD99348.1	848	CNL	MADA	Reannotated
Rosales	Apple	Malus domestica	NCBI	RXI07386.1	848	CNL	MADA
Rosales	Apple	Malus domestica	NCBI	XP_008338151.2	848	CNL	MADA
Rosales	Mulberry	Morus notabilis	NCBI	EXC35428.1	817	CNL	MADA like
Rosales	Mulberry	Morus notabilis	NCBI	XP_024032932.1	849	CNL	MADA like
Rosales	Parasponia andersonii	Parasponia andersonii	NCBI	PON71485.1	849	CNL	MADA like	Reannotated
Rosales	Wild cherry	Prunus avium	NCBI	XP_021833983.1	848	CNL	MADA
Rosales	Almond	Prunus dulcis	NCBI	XP_034223480.1	848	CNL	MADA
Rosales	Japanese Apricot	Prunus mume	NCBI	XP_008241727.1	848	CNL	MADA
Rosales	Peach	Prunus persica	NCBI	XP_007203313.1	848	CNL	MADA
Rosales	King cherry	Prunus yedoensis var. nudiflora	NCBI	PQP96397.1	848	CNL	MADA
Rosales	Chinese white pear	Pyrus bretschneideri	NCBI	NF	NF		NF
Rosales	European pear	Pyrus communis	NCBI	NF	NF		NF
Rosales	Rhamnella	Rhamnella rubrinervis	NCBI	KAF3440711.1	851	CNL	MADA
Rosales	China rose	Rosa chinensis	NCBI	XP_024184088.1	841	CNL	MADA
Rosales	Charcoal-tree	Trema orientale	NCBI	PON99582.1	1320	OCNL	NF	Gap at the genome assembly, removed for motif/domain analysis
Rosales	Jujube	Ziziphus jujuba	NCBI	XP_015890023.1	849	CNL	MADA
Cucurbitales	Cucumber	Cucumis sativus	Cucumis sativus v3 (http://cucurbitgenomics.org/)	NF	NF		NF
Fagales	Monkey tail hornbeam	Carpinus fangiana	NCBI	KAE8010538.1	853	CNL	MADA	Reannotated
Fagales	Chinese chestnut	Castanea mollissima	NCBI	KAF3944807.1	847	CNL	MADA	Reannotated
Fagales	Walnut	Juglans regia	NCBI	XP_018806764.1	853	CNL	MADA
Fagales	Walnut	Juglans regia	NCBI	XP_018806765.1	849	CNL	MADA
Fagales	Walnut	Juglans regia	NCBI	XP_018806763.1	853	CNL	MADA
Fagales	Chinese bayberry	Morella rubra	NCBI	KAB1201961.1	856	CNL	MADA
Fagales	Valley oak	Quercus lobata	NCBI	XP_030975118.1	849	CNL	MADA
Fagales	Cork oak	Quercus suber	NCBI	XP_023917873.1	849	CNL	MADA
Caryophyllales	Prince's Feather	Amaranthus hypochondriacus	Phytozome12.1	AHYPO_010815-RA	753	CNL	MADA like
Caryophyllales	Sugar beet	Beta vulgaris subsp. vulgaris	NCBI, RefBeet-1.2 (http://bvseq.molgen.mpg.de/index.shtml)	XP_010688776.1 (BvZAR1)	844	CNL	MADA
Caryophyllales	Quinoa	Chenopodium quinoa	NCBI	XP_021735353.1	845	CNL	MADA
Caryophyllales	Quinoa	Chenopodium quinoa	NCBI	XP_021719863.1	845	CNL	MADA
Caryophyllales	Buckwheat	Fagopyrum esculentum	Fagopyrum esculentum (http://buckwheat.kazusa.or.jp/)	NF	NF		NF
Caryophyllales	Spinach	Spinacia oleracea	NCBI	XP_021864088.1	845	CNL	MADA
Ericales	Kiwifruit	Actinidia chinensis	Actinidia chinensis (http://bioinfo.bti.cornell.edu/)	NF	NF		NF
Ericales	Tea plant	Camellia sinensis	NCBI	XP_028063202.1	851	CNL	MADA
Gentianales	Arabian coffee	Coffea arabica	NCBI	XP_027075010.1	849	CNL	MADA
Gentianales	Robusta coffee	Coffea canephora	NCBI	CDP01976.1	849	CNL	MADA
Gentianales	Eugenioides coffee	Coffea eugenioides	NCBI	XP_027178339.1	849	CNL	MADA
Lamiales	Ash	Fraxinus excelsior	Fraxinus excelsior (http://www.ashgenome.org)	FRAEX38873_v2_000046690.2	817	CNL	MADA
Lamiales	Monkeyflower	Mimulus guttatus	Mimulus guttatus v2.0 (https://phytozome-next.jgi.doe.gov/)	NF	NF		NF
Lamiales	Olive	Olea europaea var. sylvestris	NCBI	XP_022859036.1	849	CNL	MADA
Solanales	Sweet pepper	Capsicum annuum	NCBI	XP_016560677.1	848	CNL	MADA
Solanales	Sweet pepper	Capsicum annuum	NCBI	KAF3638474.1	848	CNL	MADA
Solanales	Peruvian pepper	Capsicum baccatum	NCBI	PHT56619.1	848	CNL	MADA
Solanales	Bonnet pepper	Capsicum chinense	NCBI	PHU27071.1	848	CNL	MADA
Solanales	Japanese morning glory	Ipomoea nil	NCBI	NF	NF		NF
Solanales	Sweetpotato	Ipomoea trifida	Ipomoea trifida v3 (http://sweetpotato.plantbiology.msu.edu)	NF	NF		NF
Solanales	Three-lobe morning glory	Ipomoea triloba	NCBI	NF	NF		NF
Solanales	Coyote tabacco	Nicotiana attenuata	NCBI	XP_019229607.1	845	CNL	MADA
Solanales	Nicotiana benthamiana	Nicotiana benthamiana	NCBI, N.benthamiana Genome v0.4.4 (https://solgenomics.net/)	AXY05280.1 (NbZAR1)	845	CNL	MADA
Solanales	Nicotiana benthamiana	Nicotiana benthamiana	N.benthamiana Genome v0.4.4 (https://solgenomics.net/)	NbS00013646g0007 (NbZAR2)	688	NL	NF	Removed for motif/domain analysis
Solanales	White tabacco	Nicotiana sylvestris	NCBI	XP_009798868.1	845	CNL	MADA
Solanales	Tabacco	Nicotiana tabacum	NCBI	XP_016490646.1	845	CNL	MADA
Solanales	Tabacco	Nicotiana tomentosiformis	NCBI	XP_009624489.1	845	CNL	MADA
Solanales	Solanum chilense	Solanum chilense	NCBI	TMW84025.1	852	CNL	MADA
Solanales	Tomato	Solanum lycopersicum	NCBI, Tomato ITAG release 3.20 (https://solgenomics.net/)	XP_004232433.1 (SlZAR1)	850	CNL	MADA
Solanales	Solanum pennellii	Solanum pennellii	NCBI	XP_015063688.1	850	CNL	MADA
Solanales	Potato	Solanum tuberosum	NCBI	XP_006340661.1	848	CNL	MADA
Apiales	Carrot	Daucus carota	Daucus carota v2.0 (https://phytozome-next.jgi.doe.gov/)	NF	NF		NF
Asterales	Lettuce	Lactuca sativa	Lactuca sativa v5 (https://phytozome-next.jgi.doe.gov/)	NF	NF		NF
Asterales	Sunflower	Helianthus annuus	Helianthus annuus (https://www.sunflowergenome.org)	NF	NF		NF

### Sheet: Number of ZAR1 genes
Species name	Number of ZAR1
Cinnamomum micranthum f. kanehirae	1
Colocasia esculenta	2
Brachypodium distachyon	0
Dactylis glomerats	0
Hordeum vulgare	0
Leersia perrieri	0
Oryza barthii	0
Oryza brachyantha	0
Oryza glaberrima	0
Oryza glumaepatula	0
Oryza longistaminata	0
Oryza nivara	0
Oryza punctata	0
Oryza rufipogon	0
Oryza sativa	0
Setaria italica	0
Sorghum bicolor	0
Triticum aestivum	0
Zea mays	0
Aquilegia coerulea	1
Macleaya cordata	0
Papaver somniferum	0
Vitis vinifera	3
Vitis riparia	1
Eucalyptus grandis	0
Punica granatum	2
Acer yangbiense	1
Citrus clementina	1
Citrus sinensis	2
Citrus unshiu	1
Dimocarpus longan	1
Pistacia vera	1
Corchorus capsularis	1
Corchorus olitorius	0
Durio zibethinus	1
Gossypium arboreum	1
Gossypium barbadense	5
Gossypium darwinii	1
Gossypium hirsutum	1
Gossypium mustelinum	2
Gossypium raimondii	3
Gossypium tomentosum	0
Herrania umbratica	1
Theobroma cacao	2
Arabidopsis halleri	1
Arabidopsis lyrata subsp. lyrata	1
Arabidopsis thaliana	1
Arabis nemorensis	1
Boechera stricta	1
Brassica cretica	2
Brassica napus	2
Brassica oleracea	1
Brassica rapa	2
Camelina sativa	2
Capsella grandiflora	1
Capsella rubella	1
Carica papaya	0
Eutrema salsugineum	1
Microthlaspi erraticum	1
Raphanus sativus	1
Tarenaya hassleriana	1
Hevea brasiliensis	1
Jatropha curcas	0
Manihot esculenta	7
Populus alba	1
Populus euphratica	0
Populus trichocarpa	1
Ricinus communis	1
Salix brachista	1
Salix purpurea	1
Glycine max	0
Medicago truncatula	0
Cannabis sativa	3
Fragaria vesca subsp. vesca	1
Malus baccata	1
Malus domestica	2
Morus notabilis	2
Parasponia andersonii	1
Prunus avium	1
Prunus dulcis	1
Prunus mume	1
Prunus persica	1
Prunus yedoensis var. nudiflora	1
Pyrus bretschneideri	0
Pyrus communis	0
Rhamnella rubrinervis	1
Rosa chinensis	1
Trema orientale	1
Ziziphus jujuba	1
Cucumis sativus	0
Carpinus fangiana	1
Castanea mollissima	1
Juglans regia	3
Morella rubra	1
Quercus lobata	1
Quercus suber	1
Amaranthus hypochondriacus	1
Beta vulgaris subsp. vulgaris	1
Chenopodium quinoa	2
Fagopyrum esculentum	0
Spinacia oleracea	1
Actinidia chinensis	0
Camellia sinensis	1
Coffea arabica	1
Coffea canephora	1
Coffea eugenioides	1
Fraxinus excelsior	1
Mimulus guttatus	0
Olea europaea var. sylvestris	1
Capsicum annuum	2
Capsicum baccatum	1
Capsicum chinense	1
Ipomoea nil	0
Ipomoea trifida	0
Ipomoea triloba	0
Nicotiana attenuata	1
Nicotiana benthamiana	2
Nicotiana sylvestris	1
Nicotiana tabacum	1
Nicotiana tomentosiformis	1
Solanum chilense	1
Solanum lycopersicum	1
Solanum pennellii	1
Solanum tuberosum	1
Daucus carota	0
Lactuca sativa	0
Helianthus annuus	0
