## Supplementary material for "Jurassic NLR: conserved and dynamic evolutionary features of the atypically ancient immune receptor ZAR1": SupplementalDS_2_No_of_orthologs.xlsx

### Sheet: ZAR1_numbers
Phylogenetic taxa (Smith & Brown 2018)	Common name	Species name	ZAR1	ZAR1_SUB	ZAR1_CIN
Magnoliidae	Stout camphor	Cinnamomum micranthum f. kanehirae	1	0	11
Alismatales	Taro	Colocasia esculenta	2	0	0
Commelinales	Purple false brome	Brachypodium distachyon	0	0	0
Commelinales	Cock's foot	Dactylis glomerats	0	0	0
Commelinales	Barley	Hordeum vulgare	0	0	0
Commelinales	Leersia perrieri	Leersia perrieri	0	0	0
Commelinales	Oryza barthii	Oryza barthii	0	0	0
Commelinales	Oryza brachyantha	Oryza brachyantha	0	0	0
Commelinales	African rice	Oryza glaberrima	0	0	0
Commelinales	Oryza glumaepatula	Oryza glumaepatula	0	0	0
Commelinales	Perennial wild rice	Oryza longistaminata	0	0	0
Commelinales	Wild rice	Oryza nivara	0	0	0
Commelinales	Wild rice	Oryza punctata	0	0	0
Commelinales	Wild rice	Oryza rufipogon	0	0	0
Commelinales	Rice	Oryza sativa	0	0	0
Commelinales	Foxtail millet	Setaria italica	0	0	0
Commelinales	Sorghum	Sorghum bicolor	0	0	0
Commelinales	Wheat	Triticum aestivum	0	0	0
Commelinales	Maize	Zea mays	0	0	0
Ranunculales	Columbine	Aquilegia coerulea	1	1	0
Ranunculales	Plume poppy	Macleaya cordata	0	1	0
Ranunculales	Opium poppy	Papaver somniferum	0	1	0
Vitales	Grape vine	Vitis vinifera	3	0	0
Vitales	Riverbank grape	Vitis riparia	1	0	0
Myrtales	Flooded gum	Eucalyptus grandis	0	0	0
Myrtales	Pomegranate	Punica granatum	2	0	0
Sapindales	Acer yangbiense	Acer yangbiense	1	2	0
Sapindales	Clementine	Citrus clementina	1	7	0
Sapindales	Orange	Citrus sinensis	2	1	0
Sapindales	Satsuma Mandarin	Citrus unshiu	1	0	0
Sapindales	Longan tree	Dimocarpus longan	1	0	0
Sapindales	Pistachio	Pistacia vera	1	3	0
Malvales	White jute	Corchorus capsularis	1	0	0
Malvales	Jute mallow	Corchorus olitorius	0	1	0
Malvales	Durian	Durio zibethinus	1	1	0
Malvales	Cotton	Gossypium arboreum	1	0	0
Malvales	Cotton	Gossypium barbadense	5	1	0
Malvales	Cotton	Gossypium darwinii	1	2	0
Malvales	Cotton	Gossypium hirsutum	1	2	0
Malvales	Cotton	Gossypium mustelinum	2	3	0
Malvales	Cotton	Gossypium raimondii	3	1	0
Malvales	Hawaiian cotton	Gossypium tomentosum	0	1	0
Malvales	Herrania umbratica	Herrania umbratica	1	1	0
Malvales	Cacao	Theobroma cacao	2	3	0
Brassicales	Arabidopsis halleri	Arabidopsis halleri	1	0	0
Brassicales	Lyrate rockcress	Arabidopsis lyrata subsp. lyrata	1	0	0
Brassicales	Arabidopsis	Arabidopsis thaliana	1	0	0
Brassicales	Arabis	Arabis nemorensis	1	0	0
Brassicales	Drummond's rockcress	Boechera stricta	1	0	0
Brassicales	Mustard	Brassica cretica	2	0	0
Brassicales	Rapeseed	Brassica napus	2	0	0
Brassicales	Wild cabbage	Brassica oleracea	1	0	0
Brassicales	Field mustard	Brassica rapa	2	0	0
Brassicales	Camelina	Camelina sativa	2	0	0
Brassicales	Capsella grandiflora	Capsella grandiflora	1	0	0
Brassicales	Capsella	Capsella rubella	1	0	0
Brassicales	Papaya	Carica papaya	0	1	0
Brassicales	Saltwater cress	Eutrema salsugineum	1	0	0
Brassicales	Microthlaspi erraticum	Microthlaspi erraticum	1	0	0
Brassicales	Radish	Raphanus sativus	1	0	0
Brassicales	Spider flower	Tarenaya hassleriana	1	0	0
Malpighiales	Rubber	Hevea brasiliensis	1	11	0
Malpighiales	Jatropha	Jatropha curcas	0	5	0
Malpighiales	Cassava	Manihot esculenta	7	2	0
Malpighiales	White poplar	Populus alba	1	3	0
Malpighiales	Euphrates poplar	Populus euphratica	0	2	0
Malpighiales	Black cottonwood	Populus trichocarpa	1	2	0
Malpighiales	castor bean	Ricinus communis	1	0	0
Malpighiales	Littletree willow	Salix brachista	1	2	0
Malpighiales	Purple willow	Salix purpurea	1	2	0
Fabales	Soybean	Glycine max	0	0	0
Fabales	Barrel clover	Medicago truncatula	0	0	0
Rosales	Hemp	Cannabis sativa	3	1	0
Rosales	Wild strawberry	Fragaria vesca subsp. vesca	1	1	0
Rosales	Siberian crab apple	Malus baccata	1	1	0
Rosales	Apple	Malus domestica	2	3	0
Rosales	Mulberry	Morus notabilis	2	2	0
Rosales	Parasponia andersonii	Parasponia andersonii	1	3	0
Rosales	Wild cherry	Prunus avium	1	1	0
Rosales	Almond	Prunus dulcis	1	1	0
Rosales	Japanese Apricotﾂ	Prunus mume	1	1	0
Rosales	Peach	Prunus persica	1	1	0
Rosales	King cherry	Prunus yedoensis var. nudiflora	1	1	0
Rosales	Chinese white pear	Pyrus bretschneideri	0	3	0
Rosales	European pear	Pyrus communis	0	1	0
Rosales	Rhamnella	Rhamnella rubrinervis	1	2	0
Rosales	China rose	Rosa chinensis	1	6	0
Rosales	Charcoal-tree	Trema orientale	1	2	0
Rosales	Jujube	Ziziphus jujuba	1	0	0
Cucurbitales	Cucumber	Cucumis sativus	0	0	0
Fagales	Monkey tail hornbeam	Carpinus fangiana	1	0	0
Fagales	Chinese chestnut	Castanea mollissima	1	0	0
Fagales	Walnut	Juglans regia	3	0	0
Fagales	Chinese bayberry	Morella rubra	1	0	0
Fagales	Valley oak	Quercus lobata	1	0	0
Fagales	Cork oak	Quercus suber	1	0	0
Caryophyllales	Prince's Feather	Amaranthus hypochondriacus	1	0	0
Caryophyllales	Sugar beet	Beta vulgaris subsp. vulgaris	1	0	0
Caryophyllales	Quinoa	Chenopodium quinoa	2	0	0
Caryophyllales	Buckwheat	Fagopyrum esculentum	0	0	0
Caryophyllales	Spinach	Spinacia oleracea	1	0	0
Ericales	Kiwifruit	Actinidia chinensis	0	0	0
Ericales	Tea plant	Camellia sinensis	1	3	0
Gentianales	Arabian coffee	Coffea arabica	1	4	0
Gentianales	Robusta coffee	Coffea canephora	1	3	0
Gentianales	Eugenioides coffee	Coffea eugenioides	1	3	0
Lamiales	Ash	Fraxinus excelsior	1	0	0
Lamiales	Monkeyflower	Mimulus guttatus	0	0	0
Lamiales	Olive	Olea europaea var. sylvestris	1	0	0
Solanales	Sweet pepper	Capsicum annuum	2	6	0
Solanales	Peruvian pepper	Capsicum baccatum	1	4	0
Solanales	Bonnet pepper	Capsicum chinense	1	3	0
Solanales	Japanese morning glory	Ipomoea nil	0	2	0
Solanales	Sweetpotato	Ipomoea trifida	0	0	0
Solanales	Three-lobe morning glory	Ipomoea triloba	0	2	0
Solanales	Coyote tabacco	Nicotiana attenuata	1	0	0
Solanales	Nicotiana benthamiana	Nicotiana benthamiana	2	0	0
Solanales	White tabacco	Nicotiana sylvestris	1	0	0
Solanales	Tabacco	Nicotiana tabacum	1	0	0
Solanales	Tabacco	Nicotiana tomentosiformis	1	0	0
Solanales	Solanum chilense	Solanum chilense	1	1	0
Solanales	Tomato	Solanum lycopersicum	1	2	0
Solanales	Solanum pennellii	Solanum pennellii	1	2	0
Solanales	Potato	Solanum tuberosum	1	2	0
Apiales	Carrot	Daucus carota	0	0	0
Asterales	Lettuce	Lactuca sativa	0	0	0
Asterales	Sunflower	Helianthus annuus	0	0	0
