## Supplementary material for "Jurassic NLR: conserved and dynamic evolutionary features of the atypically ancient immune receptor ZAR1": SupplementalDS_3_closestNLR_fromZAR1.xlsx

### Sheet: Sheet1
	closest upstream NLR	←distance→	ZAR1	←distance→	closets downstream NLR	contig/chromosome	description
Taro	ND	ND	MQM05598.1	ND	ND	NMUH01003441.1
Stout camphor	ND	ND	RWR84015.1	4896199	RWR84250.1	QPKB01000005.1
Columbine	Aqcoe7G263800.1	10854879	Aqcoe7G345700.1	3384367	Aqcoe7G391300.1	chr7
Arabidopsis	AT3G46730.1	1720062	AT3G50950.2	183009	AT3G51560.1	chr3
Cassava	-	-	Manes.02G097400.3	723314	Manes.02G107000.2	chr2	ZAR1 is the first NLR in chr2
Sugar beet	ND	ND	Bv9_203570_geqf.t1	ND	ND	Bvchr9.sca001
Tomato	-	-	Solyc02g084890.2.1	486019	Solyc02g084450.3.1	chr2	ZAR1 is the last NLR in chr2
N. benthamiana	ND	ND	NbS00000462g0011.1 / NbS00013646g0007.1	ND	ND	Niben044Scf00000462 / Niben044Scf00013646
							ND … No Data
