## Supplementary material for "Jurassic NLR: conserved and dynamic evolutionary features of the atypically ancient immune receptor ZAR1": SupplementalDS_4_ZAR1_ZRK_genetic_distance.xlsx

### Sheet: Sheet1
Common name	Species name	Gene ID	Gene descpription	Contig, scaffold and chr	Distance from ZAR1
Taro	Colocasia esculenta	MQM05598.1	ZAR1	NMUH01003441.1	NA
Taro	Colocasia esculenta	MQM14468.1	ZRK1	NMUH01006101.1	NA
Stout camphor	Cinnamomum micranthum f. kanehirae	RWR84015.1	ZAR1	QPKB01000005.1	NA
Stout camphor	Cinnamomum micranthum f. kanehirae	RWR71887.1	ZRK1	QPKB01000001.1	NA
Stout camphor	Cinnamomum micranthum f. kanehirae	RWR79813.1	ZRK2	QPKB01000003.1	NA
Stout camphor	Cinnamomum micranthum f. kanehirae	RWR79826.1	ZRK3	QPKB01000003.1	NA
Stout camphor	Cinnamomum micranthum f. kanehirae	RWR79825.1	ZRK4	QPKB01000003.1	NA
Stout camphor	Cinnamomum micranthum f. kanehirae	RWR79822.1	ZRK5	QPKB01000003.1	NA
Stout camphor	Cinnamomum micranthum f. kanehirae	RWR79846.1	ZRK6	QPKB01000003.1	NA
Stout camphor	Cinnamomum micranthum f. kanehirae	RWR79827.1	ZRK7	QPKB01000003.1	NA
Stout camphor	Cinnamomum micranthum f. kanehirae	RWR79848.1	ZRK8	QPKB01000003.1	NA
Stout camphor	Cinnamomum micranthum f. kanehirae	RWR79816.1	ZRK9	QPKB01000003.1	NA
Stout camphor	Cinnamomum micranthum f. kanehirae	RWR79844.1	ZRK10	QPKB01000003.1	NA
Stout camphor	Cinnamomum micranthum f. kanehirae	RWR79823.1	ZRK11	QPKB01000003.1	NA
Stout camphor	Cinnamomum micranthum f. kanehirae	RWR79850.1	ZRK12	QPKB01000003.1	NA
Stout camphor	Cinnamomum micranthum f. kanehirae	RWR81459.1	ZRK13	QPKB01000003.1	NA
Stout camphor	Cinnamomum micranthum f. kanehirae	RWR81458.1	ZRK14	QPKB01000003.1	NA
Stout camphor	Cinnamomum micranthum f. kanehirae	RWR93701.1	ZRK15	QPKB01000010.1	NA
Columbine	Aquilegia coerulea	PIA46011.1	ZAR1	KZ305033.1	NA
Columbine	Aquilegia coerulea	PIA24723.1	ZRK1	KZ305412.1	NA
Columbine	Aquilegia coerulea	PIA41834.1	ZRK2	KZ305039.1	NA
Columbine	Aquilegia coerulea	PIA41836.1	ZRK3	KZ305039.1	NA
Columbine	Aquilegia coerulea	PIA41835.1	ZRK4	KZ305039.1	NA
Columbine	Aquilegia coerulea	PIA41837.1	ZRK5	KZ305039.1	NA
Arabidopsis	Arabidopsis thaliana	AT3G50950	ZAR1	Chr3	NA
Arabidopsis	Arabidopsis thaliana	AT3G57710	ZRK1	Chr3	2445877
Arabidopsis	Arabidopsis thaliana	AT3G57720	ZRK2	Chr3	2448923
Arabidopsis	Arabidopsis thaliana	AT3G57730	ZRK3	Chr3	2451165
Arabidopsis	Arabidopsis thaliana	AT3G57740	ZRK4	Chr3	2453872
Arabidopsis	Arabidopsis thaliana	AT3G57750	ZRK5	Chr3	2455180
Arabidopsis	Arabidopsis thaliana	AT3G57760	ZRK6	Chr3	2456794
Arabidopsis	Arabidopsis thaliana	AT3G57770	ZRK7	Chr3	2458743
Arabidopsis	Arabidopsis thaliana	AT3G57700	ZRK10	Chr3	2446118
Arabidopsis	Arabidopsis thaliana	AT3G52530	ZRK11	Chr3	546068
Arabidopsis	Arabidopsis thaliana	AT1G67470	ZRK12	Chr1	NA
Arabidopsis	Arabidopsis thaliana	AT1G65190	ZRK13	Chr1	NA
Arabidopsis	Arabidopsis thaliana	AT1G65250	ZRK14	Chr1	NA
Arabidopsis	Arabidopsis thaliana	AT3G57640	ZRK15	Chr3	2406001
Nicotiana benthamiana	Nicotiana benthamiana (v0.4.4)	NbS00000462g0011	ZAR1	Niben044Scf00000462	NA
Nicotiana benthamiana	Nicotiana benthamiana (v0.4.4)	NbS00009407g0011	JIM2	Niben044Scf00009407	NA
