## Supplementary material for "Jurassic NLR: conserved and dynamic evolutionary features of the atypically ancient immune receptor ZAR1": SupplementalDS_7_gene_co-linearity.xlsx

### Sheet: Sheet1
	specie	Linked gene to ZAR1	Domain annotation (Interproscan)	Upstream/downstream to ZAR1	distance from ZAR1	Comments
Rosids	Cassava	Manes.02G097600.v7	CRAL-TRIO	downstream	993	ZAR1 has Thioredoxin ID
Rosids	Arabidopsis	AT3G50960	Thioredoxin	downstream	-102	Overlap with ZAR1
Rosids	Field mustard	BraA09g042220.3C	Thioredoxin-like	downstream	208
Rosids	Orange	Cs1g24530	Thioredoxin-like	downstream	267
Rosids	Cacao	Tc01v2_p002480	Thioredoxin	downstream	558
Rosids	Grape vine	Vitvi04g01359	Thioredoxin	downstream	2654
Rosids	Apple	MD02G1141000	Thioredoxin	downstream	645
Rosids	Peach	Prupe.7G160200.1	CRAL-TRIO	downstream	1029
Rosids	Black cottonwood	Potri.005G119700.2	CRAL-TRIO	downstream	4403
Rosids	Cassava	Manes.02G097300.v7	AAA+_ATPase	upstream	323
Rosids	Arabidopsis	AT3G50940	AAA+_ATPase	upstream	63
Rosids	Field mustard	BraA09g042200.3C	AAA+_ATPase	upstream	3984
Rosids	Orange	Cs1g24510	AAA+_ATPase	upstream	3130
Rosids	Cacao	Tc01v2_g002500	AAA+_ATPase	upstream	98
Rosids	Grape vine	Vitvi04g01357	AAA+_ATPase	upstream	5743
Rosids	Apple	MD02G1141200	NF	upstream	3764
Rosids	Peach	Prupe.7G160000.1	AAA+_ATPase	upstream	1476
Rosids	Black cottonwood	Potri.005G119900.2	AAA+_ATPase	upstream	9084
Asterids	Ash	FRAEX38873_v2_000046700	Dehydrin	downstream	13945	bad quality annotation
Asterids	Olive	Oeu023323	Dehydrin	downstream	24359	bad quality annotation
Asterids	N. benthamiana	NbS00000462g0017	bHLH	downstream	2316
Asterids	Tomato	Solyc02g084880	bHLH	downstream	444
Asterids	Sweet pepper	CA02g22090	bHLH	downstream	1298
Asterids	Coffee	Cc07_g09990	bHLH	downstream	832
Asterids	Olive	Oeu023325	NF	upstream	56579
Asterids	Tomato	Solyc02g084900	AAA+_ATPase	upstream	3243
Asterids	Sweet pepper	CA02g22110	AAA+_ATPase	upstream	8044
Asterids	Coffee	Cc07_g09970	Thioredoxin	upstream	1576
Caryophyllales	Spinach	Spo10098	Coatomer_zeta	downstream	402
Caryophyllales	Sugar beet	Bv9_203560_tptz	Coatomer_zeta	downstream	943
Caryophyllales	Spinach	Spo10097	Thymidylate_kinase	upstream	9024
Caryophyllales	Sugar beet	Bv9_203580_wysd	Thymidylate_kinase	upstream	4455
