## Supplementary material for "Jurassic NLR: conserved and dynamic evolutionary features of the atypically ancient immune receptor ZAR1": SupplementalDS_8_ZAR1_SUB_list.xlsx

### Sheet: ZAR1 gene ID
Phylogenetic taxa (Smith & Brown 2018)	Common name	Species name	Data resource	Gene ID	Length	Structure	MADA prediction	Comments
Magnoliidae	Stout camphor	Cinnamomum micranthum f. kanehirae	NCBI, Cinnamomum micranthum (https://www.hardwoodgenomics.org)	NF	NF		NF
Alismatales	Taro	Colocasia esculenta	NCBI, Colocasia esculenta (assembly ASM944546v1) (https://www.ncbi.nlm.nih.gov/genome/?term=txid4460[Organism:exp])	NF	NF		NF
Commelinales	Purple false brome	Brachypodium distachyon	Brachypodium_distachyon_v3.0, NCBI (GCA_000005505.4)	NF	NF		NF
Commelinales	Cock's foot	Dactylis glomerats	ASM711570v1, NCBI (GCA_007115705.1)	NF	NF		NF
Commelinales	Barley	Hordeum vulgare	Assembly for barley cultivar Morex v1.0, NCBI (GCA_901482405.1), IBSC_v2 (https://www.barleygenome.org.uk/)	NF	NF		NF
Commelinales	Leersia perrieri	Leersia perrieri	Lperr_V1.4, NCBI (GCA_000325765.3)	NF	NF		NF
Commelinales	Oryza barthii	Oryza barthii	B88v1, NCBI (GCA_003020155.1)	NF	NF		NF
Commelinales	Oryza brachyantha	Oryza brachyantha	Oryza_brachyantha.v1.4b, NCBI (GCA_000231095.2)	NF	NF		NF
Commelinales	African rice	Oryza glaberrima	Oryza_glaberrima_V1, NCBI (GCA_000147395.2)	NF	NF		NF
Commelinales	Oryza glumaepatula	Oryza glumaepatula	Oryza_glumaepatula_v1.5, NCBI (GCA_000576495.1)	NF	NF		NF
Commelinales	Perennial wild rice	Oryza longistaminata	O_longistaminata_v1.0, NCBI (GCA_000789195.1)	NF	NF		NF
Commelinales	Wild rice	Oryza nivara	Oryza_nivara_v1.0, NCBI (GCA_000576065.1)	NF	NF		NF
Commelinales	Wild rice	Oryza punctata	Oryza_punctata_v1.2, NCBI (GCA_000573905.1)	NF	NF		NF
Commelinales	Wild rice	Oryza rufipogon	OR_W1943, NCBI (GCA_000817225.1)	NF	NF		NF
Commelinales	Rice	Oryza sativa	IRGSP-1.0, NCBI (GCA_001433935.1)	NF	NF		NF
Commelinales	Foxtail millet	Setaria italica	NCBI (AGNK01000000.1)	NF	NF		NF
Commelinales	Sorghum	Sorghum bicolor	Sorghum_bicolor_NCBIv3, NCBI (GCA_000003195.3)	NF	NF		NF
Commelinales	Wheat	Triticum aestivum	IWGSC RefSeq v1.0, NCBI (GCA_900519105.1)	NF	NF		NF
Commelinales	Maize	Zea mays	B73 RefGen_v4, NCBI (GCA_000005005.6)	NF	NF		NF
Ranunculales	Columbine	Aquilegia coerulea	NCBI	PIA50790.1	851	CNL	MADA like
Ranunculales	Plume poppy	Macleaya cordata	NCBI	OVA15367.1	875	CNL	MADA
Ranunculales	Opium poppy	Papaver somniferum	NCBI	XP_026415017.1	895	CNL	NF
Vitales	Grape vine	Vitis vinifera	NCBI	NF	NF		NF
Vitales	Riverbank grape	Vitis riparia	NCBI	NF	NF		NF
Myrtales	Flooded gum	Eucalyptus grandis	Eucalyptus grandis v2.0 (https://phytozome-next.jgi.doe.gov/)	NF	NF		NF
Myrtales	Pomegranate	Punica granatum	NCBI	NF	NF		NF
Sapindales	Acer yangbiense	Acer yangbiense	NCBI	TXG69725.1	846	CNL	NF
Sapindales	Acer yangbiense	Acer yangbiense	NCBI	TXG69731.1	769	CNL	NF
Sapindales	Clementine	Citrus clementina	NCBI	ESR55973.1	889	CNL	NF
Sapindales	Clementine	Citrus clementina	NCBI	XP_006442733.2	848	CNL	NF
Sapindales	Clementine	Citrus clementina	NCBI	ESR55981.1	758	CNL	NF
Sapindales	Clementine	Citrus clementina	NCBI	XP_006442741.2	827	CNL	NF
Sapindales	Clementine	Citrus clementina	NCBI	XP_006442728.1	848	CNL	NF
Sapindales	Clementine	Citrus clementina	NCBI	XP_006442730.1	848	CNL	NF
Sapindales	Clementine	Citrus clementina	NCBI	ESR55977.1	788	NL	NF
Sapindales	Orange	Citrus sinensis	NCBI	XP_006487739.1	848	CNL	NF
Sapindales	Satsuma Mandarin	Citrus unshiu	NCBI	NF	NF		NF
Sapindales	Longan tree	Dimocarpus longan	NCBI	NF	NF		NF
Sapindales	Pistachio	Pistacia vera	NCBI	XP_031277871.1	845	CNL	NF
Sapindales	Pistachio	Pistacia vera	NCBI	XP_031268638.1	864	CNL	NF
Sapindales	Pistachio	Pistacia vera	NCBI	XP_031277847.1	852	CNL	MADA like
Malvales	White jute	Corchorus capsularis	NCBI	NF	NF		NF
Malvales	Jute mallow	Corchorus olitorius	NCBI	OMP04534.1	923	CNLO	MADA like
Malvales	Durian	Durio zibethinus	NCBI	XP_022716995.1	846	CNL	MADA like
Malvales	Cotton	Gossypium arboreum	NCBI	NF	NF		NF
Malvales	Cotton	Gossypium barbadense	NCBI	PPR90557.1	781	CNL	MADA like
Malvales	Cotton	Gossypium darwinii	NCBI	TYG82361.1	834	CNL	MADA like
Malvales	Cotton	Gossypium darwinii	NCBI	TYH30257.1	848	CNL	MADA like
Malvales	Cotton	Gossypium hirsutum	NCBI	XP_016742397.1	848	CNL	MADA like
Malvales	Cotton	Gossypium hirsutum	NCBI	XP_016701315.1	848	CNL	MADA like
Malvales	Cotton	Gossypium mustelinum	NCBI	TYI96531.1	848	CNL	MADA like
Malvales	Cotton	Gossypium mustelinum	NCBI	TYI96532.1	813	CNL	MADA like
Malvales	Cotton	Gossypium mustelinum	NCBI	TYJ48612.1	848	CNL	MADA like
Malvales	Cotton	Gossypium raimondii	NCBI	XP_012459455.1	848	CNL	MADA like
Malvales	Hawaiian cotton	Gossypium tomentosum	NCBI	TYH86938.1	848	CNL	MADA like
Malvales	Herrania umbratica	Herrania umbratica	NCBI	XP_021288247.1	846	CNL	MADA like
Malvales	Cacao	Theobroma cacao	NCBI	EOY12666.1	846	CNL	MADA like
Malvales	Cacao	Theobroma cacao	NCBI	XP_007021141.2	846	CNL	MADA like
Malvales	Cacao	Theobroma cacao	NCBI	XP_007021144.2	896	CNL	MADA like
Brassicales	Arabidopsis halleri	Arabidopsis halleri	Phytozome12.1	NF	NF		NF
Brassicales	Lyrate rockcress	Arabidopsis lyrata subsp. lyrata	NCBI	NF	NF		NF
Brassicales	Arabidopsis	Arabidopsis thaliana	NCBI	NF	NF		NF
Brassicales	Arabis	Arabis nemorensis	NCBI	NF	NF		NF
Brassicales	Drummond's rockcress	Boechera stricta	Phytozome12.1	NF	NF		NF
Brassicales	Mustard	Brassica cretica	NCBI	NF	NF		NF
Brassicales	Rapeseed	Brassica napus	NCBI	NF	NF		NF
Brassicales	Wild cabbage	Brassica oleracea	NCBI	NF	NF		NF
Brassicales	Field mustard	Brassica rapa	NCBI	NF	NF		NF
Brassicales	Camelina	Camelina sativa	NCBI	NF	NF		NF
Brassicales	Capsella grandiflora	Capsella grandiflora	Phytozome12.1	NF	NF		NF
Brassicales	Capsella	Capsella rubella	NCBI	NF	NF		NF
Brassicales	Papaya	Carica papaya	NCBI	XP_021895134.1	904	CNL	NF
Brassicales	Saltwater cress	Eutrema salsugineum	NCBI	NF	NF		NF
Brassicales	Microthlaspi erraticum	Microthlaspi erraticum	NCBI	NF	NF		NF
Brassicales	Radish	Raphanus sativus	NCBI	NF	NF		NF
Brassicales	Spider flower	Tarenaya hassleriana	NCBI	NF	NF		NF
Malpighiales	Rubber	Hevea brasiliensis	NCBI	XP_021683134.1	893	CNL	NF
Malpighiales	Rubber	Hevea brasiliensis	NCBI	XP_021636148.1	852	NL	NF
Malpighiales	Rubber	Hevea brasiliensis	NCBI	XP_021689814.1	837	NL	NF
Malpighiales	Rubber	Hevea brasiliensis	NCBI	XP_021637477.1	849	CNL	MADA like
Malpighiales	Rubber	Hevea brasiliensis	NCBI	XP_021637459.1	836	CNL	MADA like
Malpighiales	Rubber	Hevea brasiliensis	NCBI	XP_021637461.1	824	CNL	MADA like
Malpighiales	Rubber	Hevea brasiliensis	NCBI	XP_021637463.1	824	CNL	MADA like
Malpighiales	Rubber	Hevea brasiliensis	NCBI	KAF2286230.1	711	CNL	MADA like
Malpighiales	Rubber	Hevea brasiliensis	NCBI	XP_021646002.1	850	CNL	NF
Malpighiales	Rubber	Hevea brasiliensis	NCBI	XP_021651881.1	850	CNL	NF
Malpighiales	Rubber	Hevea brasiliensis	NCBI	XP_021652949.1	846	CNL	MADA like
Malpighiales	Jatropha	Jatropha curcas	NCBI	XP_020540162.1	839	CNL	NF
Malpighiales	Jatropha	Jatropha curcas	NCBI	XP_012067124.2	840	NL	NF
Malpighiales	Jatropha	Jatropha curcas	NCBI	XP_012067049.1	841	CNL	NF
Malpighiales	Jatropha	Jatropha curcas	NCBI	KDP30598.1	856	CNL	MADA like
Malpighiales	Jatropha	Jatropha curcas	NCBI	XP_012070699.1	846	CNL	MADA like
Malpighiales	Cassava	Manihot esculenta	NCBI	XP_021595485.1	887	CNL	NF
Malpighiales	Cassava	Manihot esculenta	NCBI	XP_021612240.1	851	CNL	NF
Malpighiales	White poplar	Populus alba	NCBI	TKR65884.1	798	CNL	MADA like
Malpighiales	White poplar	Populus alba	NCBI	TKR91205.1	798	CNL	MADA like
Malpighiales	White poplar	Populus alba	NCBI	TKS09687.1	850	CNL	NF
Malpighiales	Euphrates poplar	Populus euphratica	NCBI	XP_011013494.1	853	CNL	MADA like
Malpighiales	Euphrates poplar	Populus euphratica	NCBI	XP_011008978.1	850	CNL	NF
Malpighiales	Black cottonwood	Populus trichocarpa	NCBI	XP_024443808.1	855	CNL	MADA like
Malpighiales	Black cottonwood	Populus trichocarpa	NCBI	XP_002307892.1	851	CNL	NF
Malpighiales	castor bean	Ricinus communis	NCBI	NF	NF		NF
Malpighiales	Littletree willow	Salix brachista	NCBI	KAB5551537.1	842	CNL	NF
Malpighiales	Littletree willow	Salix brachista	NCBI	KAB5516784.1	692	CNL	NF
Malpighiales	Purple willow	Salix purpurea	Phytozome12.1	SapurV1A.0359s0090.1	843	CNL	NF
Malpighiales	Purple willow	Salix purpurea	Phytozome12.1	SapurV1A.0359s0100.1	843	CNL	NF
Fabales	Soybean	Glycine max	Glycine max Wm82.a4.v1 (https://phytozome-next.jgi.doe.gov/)	NF	NF		NF
Fabales	Barrel clover	Medicago truncatula	Medicago truncatula Mt4.0v2 (http://www.medicagogenome.org/)	NF	NF		NF
Rosales	Hemp	Cannabis sativa	NCBI	KAF4379211.1	851	CNL	NF
Rosales	Wild strawberry	Fragaria vesca subsp. vesca	NCBI	XP_004293372.1	867	CNL	NF
Rosales	Siberian crab apple	Malus baccata	NCBI	TQD86720.1	875	CNL	NF
Rosales	Apple	Malus domestica	NCBI	RXH85830.1	870	CNL	MADA like
Rosales	Apple	Malus domestica	NCBI	RXH85812.1	866	CNL	MADA like
Rosales	Apple	Malus domestica	NCBI	XP_008384150.1	873	CNL	MADA like
Rosales	Mulberry	Morus notabilis	NCBI	XP_010091010.1	860	NL	NF
Rosales	Mulberry	Morus notabilis	NCBI	XP_010091008.1	873	CNL	NF
Rosales	Parasponia andersonii	Parasponia andersonii	NCBI	PON33209.1	860	CNL	MADA like
Rosales	Parasponia andersonii	Parasponia andersonii	NCBI	PON40973.1	868	CNL	NF
Rosales	Parasponia andersonii	Parasponia andersonii	NCBI	PON40978.1	854	CNL	NF
Rosales	Wild cherry	Prunus avium	NCBI	XP_021831670.1	839	CNL	NF
Rosales	Almond	Prunus dulcis	NCBI	VVA30686.1	784	CNL	NF
Rosales	Japanese Apricot	Prunus mume	NCBI	XP_008227469.1	845	CNL	NF
Rosales	Peach	Prunus persica	NCBI	XP_007213651.1	841	CNL	NF
Rosales	King cherry	Prunus yedoensis var. nudiflora	NCBI	PQQ00774.1	839	CNL	NF
Rosales	Chinese white pear	Pyrus bretschneideri	NCBI	XP_009334882.2	1025	OCNL	NF
Rosales	Chinese white pear	Pyrus bretschneideri	NCBI	XP_009374895.1	870	CNL	NF
Rosales	Chinese white pear	Pyrus bretschneideri	NCBI	XP_009344975.1	870	CNL	NF
Rosales	European pear	Pyrus communis	NCBI	KAB2600900.1	870	CNL	NF
Rosales	Rhamnella	Rhamnella rubrinervis	NCBI	KAF3451830.1	871	CNL	NF
Rosales	Rhamnella	Rhamnella rubrinervis	NCBI	KAF3451835.1	854	CNL	NF
Rosales	China rose	Rosa chinensis	NCBI	PRQ28267.1	842	CNL	NF
Rosales	China rose	Rosa chinensis	NCBI	XP_024192467.1	836	CNL	NF
Rosales	China rose	Rosa chinensis	NCBI	XP_024192591.1	836	CNL	NF
Rosales	China rose	Rosa chinensis	NCBI	XP_024192865.1	836	CNL	NF
Rosales	China rose	Rosa chinensis	NCBI	XP_024198814.1	869	CNL	NF
Rosales	China rose	Rosa chinensis	NCBI	XP_024191347.1	869	CNL	NF
Rosales	Charcoal-tree	Trema orientale	NCBI	PON90218.1	868	CNL	NF
Rosales	Charcoal-tree	Trema orientale	NCBI	PON58769.1	852	CNL	NF
Rosales	Jujube	Ziziphus jujuba	NCBI	NF	NF		NF
Cucurbitales	Cucumber	Cucumis sativus	Cucumis sativus v3 (http://cucurbitgenomics.org/)	NF	NF		NF
Fagales	Monkey tail hornbeam	Carpinus fangiana	NCBI	NF	NF		NF
Fagales	Chinese chestnut	Castanea mollissima	NCBI	NF	NF		NF
Fagales	Walnut	Juglans regia	NCBI	NF	NF		NF
Fagales	Chinese bayberry	Morella rubra	NCBI	NF	NF		NF
Fagales	Valley oak	Quercus lobata	NCBI	NF	NF		NF
Fagales	Cork oak	Quercus suber	NCBI	NF	NF		NF
Caryophyllales	Prince's Feather	Amaranthus hypochondriacus	Phytozome12.1	NF	NF		NF
Caryophyllales	Sugar beet	Beta vulgaris subsp. vulgaris	NCBI	NF	NF		NF
Caryophyllales	Quinoa	Chenopodium quinoa	NCBI	NF	NF		NF
Caryophyllales	Buckwheat	Fagopyrum esculentum	Fagopyrum esculentum (http://buckwheat.kazusa.or.jp/)	NF	NF		NF
Caryophyllales	Spinach	Spinacia oleracea	NCBI	NF	NF		NF
Ericales	Kiwifruit	Actinidia chinensis	Actinidia chinensis (http://bioinfo.bti.cornell.edu/)	NF	NF		NF
Ericales	Tea plant	Camellia sinensis	NCBI	XP_028055767.1	876	CNL	NF
Ericales	Tea plant	Camellia sinensis	NCBI	XP_028055768.1	841	CNL	NF
Ericales	Tea plant	Camellia sinensis	NCBI	XP_028055766.1	876	CNL	NF
Gentianales	Arabian coffee	Coffea arabica	NCBI	XP_027064162.1	936	CNL	NF
Gentianales	Arabian coffee	Coffea arabica	NCBI	XP_027118068.1	832	CNL	NF
Gentianales	Arabian coffee	Coffea arabica	NCBI	XP_027063519.1	878	CNL	NF
Gentianales	Arabian coffee	Coffea arabica	NCBI	XP_027063996.1	961	CNL	NF
Gentianales	Robusta coffee	Coffea canephora	NCBI	CDP11857.1	876	CNL	NF
Gentianales	Robusta coffee	Coffea canephora	NCBI	CDP11855.1	959	CNL	NF
Gentianales	Robusta coffee	Coffea canephora	NCBI	CDP11856.1	877	CNL	NF
Gentianales	Eugenioides coffee	Coffea eugenioides	NCBI	XP_027171027.1	873	CNL	NF
Gentianales	Eugenioides coffee	Coffea eugenioides	NCBI	XP_027171001.1	936	CNL	NF
Gentianales	Eugenioides coffee	Coffea eugenioides	NCBI	XP_027170386.1	878	CNL	NF
Lamiales	Ash	Fraxinus excelsior	Fraxinus excelsior (http://www.ashgenome.org)	NF	NF		NF
Lamiales	Monkeyflower	Mimulus guttatus	Mimulus guttatus v2.0 (https://phytozome-next.jgi.doe.gov/)	NF	NF		NF
Lamiales	Olive	Olea europaea var. sylvestris	NCBI	NF	NF		NF
Solanales	Sweet pepper	Capsicum annuum	NCBI	KAF3613684.1	1038	CNL	MADA like
Solanales	Sweet pepper	Capsicum annuum	NCBI	KAF3614627.1	847	CNL	NF
Solanales	Sweet pepper	Capsicum annuum	NCBI	XP_016580703.1	888	CNL	MADA like
Solanales	Sweet pepper	Capsicum annuum	NCBI	XP_016580696.1	882	CNL	NF
Solanales	Sweet pepper	Capsicum annuum	NCBI	XP_016580695.1	877	CNL	NF
Solanales	Sweet pepper	Capsicum annuum	NCBI	XP_016580702.1	882	CNL	NF
Solanales	Peruvian pepper	Capsicum baccatum	NCBI	PHT43116.1	882	CNL	NF
Solanales	Peruvian pepper	Capsicum baccatum	NCBI	PHT43118.1	879	CNL	NF
Solanales	Peruvian pepper	Capsicum baccatum	NCBI	PHT25943.1	884	CNL	NF
Solanales	Peruvian pepper	Capsicum baccatum	NCBI	PHT43262.1	882	CNL	NF
Solanales	Bonnet pepper	Capsicum chinense	NCBI	PHU12027.1	899	CNL	MADA like
Solanales	Bonnet pepper	Capsicum chinense	NCBI	PHU12030.1	881	CNL	NF
Solanales	Bonnet pepper	Capsicum chinense	NCBI	PHU12028.1	882	CNL	NF
Solanales	Japanese morning glory	Ipomoea nil	NCBI	XP_019193138.1	868	CNL	NF
Solanales	Japanese morning glory	Ipomoea nil	NCBI	XP_019194044.1	878	CNL	NF
Solanales	Sweetpotato	Ipomoea trifida	Ipomoea trifida v3 (http://sweetpotato.plantbiology.msu.edu)	NF	NF		NF
Solanales	Three-lobe morning glory	Ipomoea triloba	NCBI	XP_031104584.1	880	CNL	NF
Solanales	Three-lobe morning glory	Ipomoea triloba	NCBI	XP_031105333.1	878	CNL	NF
Solanales	Coyote tabacco	Nicotiana attenuata	NCBI	NF	NF		NF
Solanales	Nicotiana benthamiana	Nicotiana benthamiana	NCBI	NF	NF		NF
Solanales	White tabacco	Nicotiana sylvestris	NCBI	NF	NF		NF
Solanales	Tabacco	Nicotiana tabacum	NCBI	NF	NF		NF
Solanales	Tabacco	Nicotiana tomentosiformis	NCBI	NF	NF		NF
Solanales	Solanum chilense	Solanum chilense	NCBI	TMW94568.1	864	CNL	NF
Solanales	Tomato	Solanum lycopersicum	NCBI	XP_004243429.1	865	CNL	NF
Solanales	Tomato	Solanum lycopersicum	NCBI	XP_004243430.1	884	CNL	NF
Solanales	Solanum pennellii	Solanum pennellii	NCBI	XP_015082295.1	865	CNL	NF
Solanales	Solanum pennellii	Solanum pennellii	NCBI	XP_015080555.1	884	CNL	NF
Solanales	Potato	Solanum tuberosum	NCBI	XP_006360546.1	875	CNL	NF
Solanales	Potato	Solanum tuberosum	NCBI	XP_006360547.1	883	CNL	NF
Apiales	Carrot	Daucus carota	Daucus carota v2.0 (https://phytozome-next.jgi.doe.gov/)	NF	NF		NF
Asterales	Lettuce	Lactuca sativa	Lactuca sativa v5 (https://phytozome-next.jgi.doe.gov/)	NF	NF		NF
Asterales	Sunflower	Helianthus annuus	Helianthus annuus (https://www.sunflowergenome.org)	NF	NF		NF

### Sheet: Number of ZAR1-SUB gene
Species name	Number of ZAR1-SUB gene
Cinnamomum micranthum f. kanehirae	0
Colocasia esculenta	0
Brachypodium distachyon	0
Dactylis glomerats	0
Hordeum vulgare	0
Leersia perrieri	0
Oryza barthii	0
Oryza brachyantha	0
Oryza glaberrima	0
Oryza glumaepatula	0
Oryza longistaminata	0
Oryza nivara	0
Oryza punctata	0
Oryza rufipogon	0
Oryza sativa	0
Setaria italica	0
Sorghum bicolor	0
Triticum aestivum	0
Zea mays	0
Aquilegia coerulea	1
Macleaya cordata	1
Papaver somniferum	1
Vitis vinifera	0
Vitis riparia	0
Eucalyptus grandis	0
Punica granatum	0
Acer yangbiense	2
Citrus clementina	7
Citrus sinensis	1
Citrus unshiu	0
Dimocarpus longan	0
Pistacia vera	3
Corchorus capsularis	0
Corchorus olitorius	1
Durio zibethinus	1
Gossypium arboreum	0
Gossypium barbadense	1
Gossypium darwinii	2
Gossypium hirsutum	2
Gossypium mustelinum	3
Gossypium raimondii	1
Gossypium tomentosum	1
Herrania umbratica	1
Theobroma cacao	3
Arabidopsis halleri	0
Arabidopsis lyrata subsp. lyrata	0
Arabidopsis thaliana	0
Arabis nemorensis	0
Boechera stricta	0
Brassica cretica	0
Brassica napus	0
Brassica oleracea	0
Brassica rapa	0
Camelina sativa	0
Capsella grandiflora	0
Capsella rubella	0
Carica papaya	1
Eutrema salsugineum	0
Microthlaspi erraticum	0
Raphanus sativus	0
Tarenaya hassleriana	0
Hevea brasiliensis	11
Jatropha curcas	5
Manihot esculenta	2
Populus alba	3
Populus euphratica	2
Populus trichocarpa	2
Ricinus communis	0
Salix brachista	2
Salix purpurea	2
Glycine max	0
Medicago truncatula	0
Cannabis sativa	1
Fragaria vesca subsp. vesca	1
Malus baccata	1
Malus domestica	3
Morus notabilis	2
Parasponia andersonii	3
Prunus avium	1
Prunus dulcis	1
Prunus mume	1
Prunus persica	1
Prunus yedoensis var. nudiflora	1
Pyrus bretschneideri	3
Pyrus communis	1
Rhamnella rubrinervis	2
Rosa chinensis	6
Trema orientale	2
Ziziphus jujuba	0
Cucumis sativus	0
Carpinus fangiana	0
Castanea mollissima	0
Juglans regia	0
Morella rubra	0
Quercus lobata	0
Quercus suber	0
Amaranthus hypochondriacus	0
Beta vulgaris subsp. vulgaris	0
Chenopodium quinoa	0
Fagopyrum esculentum	0
Spinacia oleracea	0
Actinidia chinensis	0
Camellia sinensis	3
Coffea arabica	4
Coffea canephora	3
Coffea eugenioides	3
Fraxinus excelsior	0
Mimulus guttatus	0
Olea europaea var. sylvestris	0
Capsicum annuum	6
Capsicum baccatum	4
Capsicum chinense	3
Ipomoea nil	2
Ipomoea trifida	0
Ipomoea triloba	2
Nicotiana attenuata	0
Nicotiana benthamiana	0
Nicotiana sylvestris	0
Nicotiana tabacum	0
Nicotiana tomentosiformis	0
Solanum chilense	1
Solanum lycopersicum	2
Solanum pennellii	2
Solanum tuberosum	2
Daucus carota	0
Lactuca sativa	0
Helianthus annuus	0
