## Supplementary material for "Jurassic NLR: conserved and dynamic evolutionary features of the atypically ancient immune receptor ZAR1": SupplementalDS_9_ZAR1_CIN.xlsx

### Sheet: ZAR1-CIN gene ID
Phylogenetic taxa (Smith & Brown 2018)	Common name	Species name	Data resource	Gene ID	Length	Structure	MADA prediction	Comments
Magnoliidae	Stout camphor	Cinnamomum micranthum f. kanehirae	NCBI, Cinnamomum micranthum (https://www.hardwoodgenomics.org)	RWR85651.1	560	N	NF
Magnoliidae	Stout camphor	Cinnamomum micranthum f. kanehirae	NCBI, Cinnamomum micranthum (https://www.hardwoodgenomics.org)	RWR85656.1	877	CNL	MADA
Magnoliidae	Stout camphor	Cinnamomum micranthum f. kanehirae	NCBI, Cinnamomum micranthum (https://www.hardwoodgenomics.org)	RWR85657.1	877	CNL	MADA
Magnoliidae	Stout camphor	Cinnamomum micranthum f. kanehirae	NCBI, Cinnamomum micranthum (https://www.hardwoodgenomics.org)	RWR85658.1	864	CNL	MADA
Magnoliidae	Stout camphor	Cinnamomum micranthum f. kanehirae	NCBI, Cinnamomum micranthum (https://www.hardwoodgenomics.org)	RWR85661.1	829	CNL	NF
Magnoliidae	Stout camphor	Cinnamomum micranthum f. kanehirae	NCBI, Cinnamomum micranthum (https://www.hardwoodgenomics.org)	RWR85665.1	880	CNL	MADA
Magnoliidae	Stout camphor	Cinnamomum micranthum f. kanehirae	NCBI, Cinnamomum micranthum (https://www.hardwoodgenomics.org)	RWR85667.1	436	CN	MADA
Magnoliidae	Stout camphor	Cinnamomum micranthum f. kanehirae	NCBI, Cinnamomum micranthum (https://www.hardwoodgenomics.org)	RWR85668.1	865	CNL	MADA
Magnoliidae	Stout camphor	Cinnamomum micranthum f. kanehirae	NCBI, Cinnamomum micranthum (https://www.hardwoodgenomics.org)	RWR85669.1	789	CNL	MADA
Magnoliidae	Stout camphor	Cinnamomum micranthum f. kanehirae	NCBI, Cinnamomum micranthum (https://www.hardwoodgenomics.org)	RWR85672.1	873	CNL	MADA
Magnoliidae	Stout camphor	Cinnamomum micranthum f. kanehirae	NCBI, Cinnamomum micranthum (https://www.hardwoodgenomics.org)	RWR85675.1	775	NL	NF

### Sheet: Number of ZAR1-CIN genes
Species name	Number of ZAR1-CIN
Cinnamomum micranthum f. kanehirae	11
Colocasia esculenta	0
Brachypodium distachyon	0
Dactylis glomerats	0
Hordeum vulgare	0
Leersia perrieri	0
Oryza barthii	0
Oryza brachyantha	0
Oryza glaberrima	0
Oryza glumaepatula	0
Oryza longistaminata	0
Oryza nivara	0
Oryza punctata	0
Oryza rufipogon	0
Oryza sativa	0
Setaria italica	0
Sorghum bicolor	0
Triticum aestivum	0
Zea mays	0
Aquilegia coerulea	0
Macleaya cordata	0
Papaver somniferum	0
Vitis vinifera	0
Vitis riparia	0
Eucalyptus grandis	0
Punica granatum	0
Acer yangbiense	0
Citrus clementina	0
Citrus sinensis	0
Citrus unshiu	0
Dimocarpus longan	0
Pistacia vera	0
Corchorus capsularis	0
Corchorus olitorius	0
Durio zibethinus	0
Gossypium arboreum	0
Gossypium barbadense	0
Gossypium darwinii	0
Gossypium hirsutum	0
Gossypium mustelinum	0
Gossypium raimondii	0
Gossypium tomentosum	0
Herrania umbratica	0
Theobroma cacao	0
Arabidopsis halleri	0
Arabidopsis lyrata subsp. lyrata	0
Arabidopsis thaliana	0
Arabis nemorensis	0
Boechera stricta	0
Brassica cretica	0
Brassica napus	0
Brassica oleracea	0
Brassica rapa	0
Camelina sativa	0
Capsella grandiflora	0
Capsella rubella	0
Carica papaya	0
Eutrema salsugineum	0
Microthlaspi erraticum	0
Raphanus sativus	0
Tarenaya hassleriana	0
Hevea brasiliensis	0
Jatropha curcas	0
Manihot esculenta	0
Populus alba	0
Populus euphratica	0
Populus trichocarpa	0
Ricinus communis	0
Salix brachista	0
Salix purpurea	0
Glycine max	0
Medicago truncatula	0
Cannabis sativa	0
Fragaria vesca subsp. vesca	0
Malus baccata	0
Malus domestica	0
Morus notabilis	0
Parasponia andersonii	0
Prunus avium	0
Prunus dulcis	0
Prunus mume	0
Prunus persica	0
Prunus yedoensis var. nudiflora	0
Pyrus bretschneideri	0
Pyrus communis	0
Rhamnella rubrinervis	0
Rosa chinensis	0
Trema orientale	0
Ziziphus jujuba	0
Cucumis sativus	0
Carpinus fangiana	0
Castanea mollissima	0
Juglans regia	0
Morella rubra	0
Quercus lobata	0
Quercus suber	0
Amaranthus hypochondriacus	0
Beta vulgaris subsp. vulgaris	0
Chenopodium quinoa	0
Fagopyrum esculentum	0
Spinacia oleracea	0
Actinidia chinensis	0
Camellia sinensis	0
Coffea arabica	0
Coffea canephora	0
Coffea eugenioides	0
Fraxinus excelsior	0
Mimulus guttatus	0
Olea europaea var. sylvestris	0
Capsicum annuum	0
Capsicum baccatum	0
Capsicum chinense	0
Ipomoea nil	0
Ipomoea trifida	0
Ipomoea triloba	0
Nicotiana attenuata	0
Nicotiana benthamiana	0
Nicotiana sylvestris	0
Nicotiana tabacum	0
Nicotiana tomentosiformis	0
Solanum chilense	0
Solanum lycopersicum	0
Solanum pennellii	0
Solanum tuberosum	0
Daucus carota	0
Lactuca sativa	0
Helianthus annuus	0
