## Supplementary material for "Jurassic NLR: conserved and dynamic evolutionary features of the atypically ancient immune receptor ZAR1": SupplementalDS_11_38_species_list.xlsx

### Sheet: Sheet1
Species	Cultivar	Version	Database
Arabidopsis thaliana		TAIR10	Araport11 (https://www.araport.org/)
Carica papaya		ASGPBv0.4	phytozome13 (https://phytozome-next.jgi.doe.gov/)
Eucalyptus grandis		v2.0	phytozome13 (https://phytozome-next.jgi.doe.gov/)
Manihot esculenta		v7.1	phytozome13 (https://phytozome-next.jgi.doe.gov/)
Glycine max Wm82.a4.v1		Wm82.a4.v1	phytozome13 (https://phytozome-next.jgi.doe.gov/)
Medicago truncatula Mt4.0v2		Mt4.0v2	Medicago truncatula Genome Database (http://www.medicagogenome.org/)
Cucumis sativus	Chinese Long	v3	Cucurbit Genomics Database (http://cucurbitgenomics.org/)
Actinidia chinensis		v2	Kiwifruit Genome Database (http://bioinfo.bti.cornell.edu/)
Daucus carota		v2.0	phytozome13 (https://phytozome-next.jgi.doe.gov/)
Lactuca sativa		v5.0	phytozome13 (https://phytozome-next.jgi.doe.gov/)
Helianthus annuus		Ha412v1r1_v1.0	sunflower genome database (https://www.sunflowergenome.org)
Fraxinus excelsior		Annotation Version 4	Ash Tree Genomes (http://www.ashgenome.org)
Mimulus guttatus		v2.0	phytozome13 (https://phytozome-next.jgi.doe.gov/)
Nicotiana benthamiana		v0.4.4	Solanaceae Genomics Network (https://solgenomics.net/)
Ipomoea trifida		v3	Sweetpotato Genomics Resource (http://sweetpotato.plantbiology.msu.edu)
Solanum lycopersicum		v3.2	Solanaceae Genomics Network (https://solgenomics.net/)
Beta vulgaris		RefBeet-1.2	The Beta vulgaris Resource (http://bvseq.molgen.mpg.de/index.shtml)
Fagopyrum esculentum		FES_r1.0	Buckwheat Genome DataBase (http://buckwheat.kazusa.or.jp/)
Aquilegia coerulea		v3.1	phytozome13 (https://phytozome-next.jgi.doe.gov/)
Colocasia esculenta		Taro_JAAS_v1.0	NCBI GCA_014218235.1
Cinnamomum micranthum		v1.0	Hardwood Genomics Project (https://www.hardwoodgenomics.org)
Brachypodium distachyon	Bd21	v3.0	NCBI GCA_000005505.4
Dactylis glomerats	Dgl	v1	NCBI GCA_007115705.1
Hordeum vulgare	Morex	v2	NCBI GCA_901482405.1
Leersia perrieri		v1.4	NCBI GCA_000325765.3
Oryza barthii	B88	v1	NCBI GCA_003020155.1
Oryza brachyantha	IRGC101232	v1.4b	NCBI GCA_000231095.2
Oryza glaberrima		v1	NCBI GCA_000147395.2
Oryza glumaepatula		v1.5	NCBI GCA_000576495.1
Oryza longistaminata		v1.0	NCBI GCA_000789195.1
Oryza nivara		v1.0	NCBI GCA_000576065.1
Oryza punctata		v1.2	NCBI GCA_000573905.1
Oryza rufipogon	OR_W1943	v1	NCBI GCA_000817225.1
Oryza sativa	Nipponbare	IRGSP-1.0	NCBI GCA_001433935.1
Setaria italica	Yugu1	v2.2	NCBI AGNK01000000.1
Sorghum bicolor	BTx623	v3	NCBI GCA_000003195.3
Triticum aestivum	IWGSC	v1.0	NCBI GCA_900519105.1
Zea mays	B73	v4	NCBI GCA_000005005.6
