## Supplementary material for "Jurassic NLR: conserved and dynamic evolutionary features of the atypically ancient immune receptor ZAR1": SupplementalDS_27_ZAR1_Constructs_v2.xlsx

### Sheet: Sheet1
Sequence	Product	Antibiotic	Plasmid ID	Purpose	RE	Plasmids	Comment	Publication	OD
-	pICH86988-NbZAR1	Kan	pZA21	Binary Agro L2M	BsaI	-	-	Harant et al., 2021	0.25
-	pICH86988-NbZAR1_D481V	Kan	pZA22	Binary Agro L2M	BsaI	-	-	Harant et al., 2021	0.25
-	pRNAi-GG-GUS	Kan		Binary Agro RNAi	BsaI	-	-	Harant et al., 2021	0.25
-	pRNAi-GG-JIM2	Kan	pZA70	Binary Agro RNAi	BsaI	-	-	Harant et al., 2021	0.25
-	pICH86988-AcZAR1	Kan	pJK-B2-678	Binary Agro L2M	BsaI	pICH86988, pJK-0-254, pICSL50028	-	This work	0.25
-	pICH86988-AcZAR1_D489V	Kan	pJK-B2-679	Binary Agro L2M	BsaI	pICH86988, pJK-0-255, pICSL50028	-	This work	0.25
-	pICH86988-AcZRK1	Kan	pJK-B2-680	Binary Agro L2M	BsaI	pICH86988, pJK-0-256	-	This work	0.25
-	pICH86988-AcZRK2	Kan	pJK-B2-681	Binary Agro L2M	BsaI	pICH86988, pJK-0-257	-	This work	0.25
-	pICH86988-AcZRK3	Kan	pJK-B2-682	Binary Agro L2M	BsaI	pICH86988, pJK-0-258	-	This work	0.25
-	pICH86988-AcZRK4	Kan	pJK-B2-683	Binary Agro L2M	BsaI	pICH86988, pJK-0-259	-	This work	0.25
-	pICH86988-AcZRK5	Kan	pJK-B2-684	Binary Agro L2M	BsaI	pICH86988, pJK-0-260	-	This work	0.25
-	pICH86988-CeZAR1	Kan	pJK-B2-687	Binary Agro L2M	BsaI	pICH86988, pJK-0-263, pICSL50028	-	This work	0.25
-	pICH86988-CeZAR1_D487V	Kan	pJK-B2-687	Binary Agro L2M	BsaI	pICH86988, pJK-0-264, pICSL50028	-	This work	0.25
-	pICH86988-CeZRK1	Kan	pJK-B2-689	Binary Agro L2M	BsaI	pICH86988, pJK-0-265	-	This work	0.25
-	pICH86988-CmZAR1	Kan	pJK-B2-690	Binary Agro L2M	BsaI	pICH86988, pJK-0-266	-	This work	0.25
-	pICH86988-CmZAR1_D488V	Kan	pJK-B2-691	Binary Agro L2M	BsaI	pICH86988, pJK-0-267, pICSL50028	-	This work	0.25
-	pICH86988-CmZRK1	Kan	pJK-B2-692	Binary Agro L2M	BsaI	pICH86988, pJK-0-268	-	This work	0.25
-	pICH86988-CmZRK2	Kan	pJK-B2-693	Binary Agro L2M	BsaI	pICH86988, pJK-0-269	-	This work	0.25
-	pICH86988-CmZRK3	Kan	pJK-B2-694	Binary Agro L2M	BsaI	pICH86988, pJK-0-270	-	This work	0.25
-	pICH86988-CmZRK4	Kan	pJK-B2-695	Binary Agro L2M	BsaI	pICH86988, pJK-0-271	-	This work	0.25
-	pICH86988-CmZRK5	Kan	pJK-B2-696	Binary Agro L2M	BsaI	pICH86988, pJK-0-272	-	This work	0.25
-	pICH86988-CmZRK6	Kan	pJK-B2-697	Binary Agro L2M	BsaI	pICH86988, pJK-0-273	-	This work	0.25
-	pICH86988-CmZRK7	Kan	pJK-B2-698	Binary Agro L2M	BsaI	pICH86988, pJK-0-274	-	This work	0.25
-	pICH86988-CmZRK8	Kan	pJK-B2-699	Binary Agro L2M	BsaI	pICH86988, pJK-0-275	-	This work	0.25
-	pICH86988-CmZRK9	Kan	pJK-B2-700	Binary Agro L2M	BsaI	pICH86988, pJK-0-276	-	This work	0.25
-	pICH86988-CmZRK10	Kan	pJK-B2-701	Binary Agro L2M	BsaI	pICH86988, pJK-0-277	-	This work	0.25
-	pICH86988-CmZRK11	Kan	pJK-B2-702	Binary Agro L2M	BsaI	pICH86988, pJK-0-278	-	This work	0.25
-	pICH86988-CmZRK12	Kan	pJK-B2-703	Binary Agro L2M	BsaI	pICH86988, pJK-0-279	-	This work	0.25
-	pICH86988-CmZRK13	Kan	pJK-B2-704	Binary Agro L2M	BsaI	pICH86988, pJK-0-280	-	This work	0.25
-	pICH86988-CmZRK15	Kan	pJK-B2-706	Binary Agro L2M	BsaI	pICH86988, pJK-0-282	-	This work	0.25
CACTCTGTGGTCTCAAATGGTGGATGCTCTGGTTAGCGTTTTCGTTGAGAGGCTTCTTAAGGCTCTGGTGACCCAGTCTAGGATTGTGTTCGAGCTGAAGGACCAGTTCGAGAAGCTTAAGTCTGAGCTTCAGCTGATGCAGAGCTTCCTGATGGATGCTGATCGGCTTAAGAGGAAGCACCAGACCTTGAGGACCATCATTGGTAGCCTTCGTGAGCTTGTTTACGAGGCTGAGGATATTCTGGCTGACTGCGAGTCTAGGTCCAAGGATGAGGAACAGTTCGTTGGCCGTTGTACTATGTGCTTCAGCCCGTCTTTCAGCGAGCTTCCATTCCTTTACCAGACCGGTAAGAGGCTGAGAGAGATCAACCAGAAGGTCACCGATATCAAGGGCAACAT…	pL0M-CDS1-AcZAR1	Spec	pJK-0-254	General L0M	DraIII	pICH41155	ThermoFisher GeneOptimizer codon-optimized for Nicotiana benthamiana	This work	-
CACTCTGTGGTCTCAAATGGTGGATGCTCTGGTTAGCGTTTTCGTTGAGAGGCTTCTTAAGGCTCTGGTGACCCAGTCTAGGATTGTGTTCGAGCTGAAGGACCAGTTCGAGAAGCTTAAGTCTGAGCTTCAGCTGATGCAGAGCTTCCTGATGGATGCTGATCGGCTTAAGAGGAAGCACCAGACCTTGAGGACCATCATTGGTAGCCTTCGTGAGCTTGTTTACGAGGCTGAGGATATTCTGGCTGACTGCGAGTCTAGGTCCAAGGATGAGGAACAGTTCGTTGGCCGTTGTACTATGTGCTTCAGCCCGTCTTTCAGCGAGCTTCCATTCCTTTACCAGACCGGTAAGAGGCTGAGAGAGATCAACCAGAAGGTCACCGATATCAAGGGCAACAT…	pL0M-CDS1-AcZAR1_D489V	Spec	pJK-0-255	General L0M	DraIII	pICH41155	ThermoFisher GeneOptimizer codon-optimized for Nicotiana benthamiana	This work	-
CACTCTGTGGTCTCAAATGTGGTCCTGCTTCAGGTCTACTAAGACTCATGAGCAGCAGCCTGATGAAGAGGGTTTCCTTGTGAACGGTGCTCTGCTTCTTCAAGAGCTGATCTCTTCATGCGACGCCAAGTCTAACCCTCTGAGGATCTTTAGCGCCCAAGAGCTTAACCAGTCCACCGACAATTACAACCAGAGCAGGATTCTGCACGAGGACTACAACTATATCCTCTACAGGGGTCTGCTGATCCAGGATGAGCTTAGCGTGCTGATCAAGAAATTCGGCGAGGATGACGAGCTGTACATCCAGCAGACCATTAACGAGATCACCATTGCCAGCCAGGTGAACAAGCACGCAAAGGTGTTGTGCCTTCTTGGTTGCTGCCTTGAGACTAAGGCTCC…	pL0M-CDS1-AcZRK1	Spec	pJK-0-256	General L0M	DraIII	pICH41155	ThermoFisher GeneOptimizer codon-optimized for Nicotiana benthamiana	This work	-
CACTCTGTGGTCTCAAATGAAGATCAAGAAGAAGTTCGAGGGCAAAGAAGAGTACTTTATGATCAACGGCGCCCTGCTGCTTGAGAAGCAGATTGCTTCATCTGAAGGCAAGGGGATCGCCATCAGGATTTTCACTGCTGAGGAACTGAAGAAAGCCACCAACAACTACGACGCTTCTCTGCTTCATGCTAGGGGTATTGCTACCGTGTACAAGGGTAACCTTGAGGGCAGAATCGTGGCCGTTAAGACTTCTGAGGGACTCCAGGTGAGCGACATTGCCATCGATTTCTTTCTGAACCAGGTGGTGACCCAGATCCAGATCAACCACAAACATGTGGTGAAGCTGTTCGGCTGCTGCGTCGAAACCGATATTCCTATTCTGGTGCAAGAGTTCATCCC…	pL0M-CDS1-AcZRK2	Spec	pJK-0-257	General L0M	DraIII	pICH41155	ThermoFisher GeneOptimizer codon-optimized for Nicotiana benthamiana	This work	-
CACTCTGTGGTCTCAAATGAAGAAGATGAAGAAAAAGTTCGAGGGCAAAGAAGAGTACTTTATGCGGAACGGTGCTCTGCTGCTTGAGAAGCAAGTTGCTAGCTCTACCGGTAAGGGGATCGCCATTAAGATTTTCACCGCCGAGGAACTGAACAAGGCCACCAACAATTACGACACCAGCCTGATCCAGAGCCAGATCAAGTCTACTGTGTACAAGGGTGATCTCGAGGGCAGAATCGTGACCATTAAGACTCCTCAGGCTCTCCAGGTGTCAAGCTCTACTACCGACTACTTCTTCAACCAGGCTGTGACCCAGATTCAGATCAACCACAAACATGTGGTGAGGCTGCTTGGTTGCTGTCTGGAAACCCCTATTCCTATCCTGGTGCAAGAGTTTAT…	pL0M-CDS1-AcZRK3	Spec	pJK-0-258	General L0M	DraIII	pICH41155	ThermoFisher GeneOptimizer codon-optimized for Nicotiana benthamiana	This work	-
CACTCTGTGGTCTCAAATGAAGATCAAGCGGAAGTTCGAGGGCCTCGAGGAATTCTTTATGAGGAACGGTGCTCTGCTGCTTGAGAAGCAGATCTCAGCTTCTGAAGGCAAGGGGATCGCCATCAAGATTTTCACCGCTGAGGAACTGAACAAGGCCACCTACAACTACGACACCTCTCTGATCCACAGCCGGATTCTTTCTACCGTGTACAAGGGTAACCTGAACGGCCAGATTATCGCTGTTAAGACCCCTGAGGGTTTGCCGGTGTCTACCTTCATGATCGAGTTCTTTCTGAACCAGGCCGTGACTCAGACTCAGTTCAACCATAAGAACGTGGTGAAGCTTCTTGGCTGCTGCCTCGAAACCGAGATTCCTATTCTTGTGCAAGAGTTTATCCC…	pL0M-CDS1-AcZRK4	Spec	pJK-0-259	General L0M	DraIII	pICH41155	ThermoFisher GeneOptimizer codon-optimized for Nicotiana benthamiana	This work	-
CACTCTGTGGTCTCAAATGGAAATCGACAAAGAATTCTGGCTGGTGTGCGTGGACCAGGGCATTATGAAGATGGAACGGAAGTTCGTGGCCAAGGACGAGTACTTTATTAGGAACGGTGCTCTGCTGCTCGAGAAGCAAGTTGCTAGTTCTGAAGGTAAGGGCATCCCGATCAAGATCTTCTCTGCTGAGGAACTGAACAAGGCCACCAACAACTACGACACCTCTCTGATCCACAGCCGGATTCTTTCTACCGTGTACAAGGGTAACCTGGACGGTCAGATTGTGGCTATTAAGACCCCTGAGGGTCTGCTGGTGTCTAACTACATGCTGGATTTCTTTCTGAACCAGGTGGTGACCCAGATCCAGATCAACCACAAACATGTGGTGAAGCTGCTTGG…	pL0M-CDS1-AcZRK5	Spec	pJK-0-260	General L0M	DraIII	pICH41155	ThermoFisher GeneOptimizer codon-optimized for Nicotiana benthamiana	This work	-
CACTCTGTGGTCTCAAATGGTTGACGCTGTGGTGTCTACTGTGCTTGAGAGGCTTCTTGGTCTGCTTGGTGAAGGTGGTAGGATCGTTCTTGAGTACCAGGATCAGTTCGAGCTGATGCAGACTCAGCTTAGGCTTATCCAGGGTTTCCTGAGGGATGCTGATAGGCGGAGAAGAAAGGTTCACACCCTTAGGGCTATTACCGACGAGCTTAGAGAGGTGATCTACGAGGCTGAGGATATCATGGCTGCTTGCACTAATGCTGGACTTCAGGCTACTACTTGGGCTGGTTCTTGTTTGCCTCCTTGCGCTTCTCTTGCTAAGTTCCCATCTTTGTTCCAGACCGGTAGGCAGCTGAGAGAGATCAACTCTAAGATCAGGCAGATCACCGAGAGGCTGAT…	pL0M-CDS1ns-CeZAR1	Spec	pJK-0-263	General L0M	DraIII	pICH41155	ThermoFisher GeneOptimizer codon-optimized for Nicotiana benthamiana	This work	-
CACTCTGTGGTCTCAAATGGTTGACGCTGTGGTGTCTACTGTGCTTGAGAGGCTTCTTGGTCTGCTTGGTGAAGGTGGTAGGATCGTTCTTGAGTACCAGGATCAGTTCGAGCTGATGCAGACTCAGCTTAGGCTTATCCAGGGTTTCCTGAGGGATGCTGATAGGCGGAGAAGAAAGGTTCACACCCTTAGGGCTATTACCGACGAGCTTAGAGAGGTGATCTACGAGGCTGAGGATATCATGGCTGCTTGCACTAATGCTGGACTTCAGGCTACTACTTGGGCTGGTTCTTGTTTGCCTCCTTGCGCTTCTCTTGCTAAGTTCCCATCTTTGTTCCAGACCGGTAGGCAGCTGAGAGAGATCAACTCTAAGATCAGGCAGATCACCGAGAGGCTGAT…	pL0M-CDS1ns-CeZAR1_D487V	Spec	pJK-0-264	General L0M	DraIII	pICH41155	ThermoFisher GeneOptimizer codon-optimized for Nicotiana benthamiana	This work	-
CACTCTGTGGTCTCAAATGGGTGTGAGAGGTTCTGGTGGCAACTCTAACTCTAGCGGTGGTATCATCCCGAGCTACAAGCAGAAGAGATCTTGGAAGCAGCTGGTGCTTGGTAAGGCTGTTCCTGGTACTGGTACTAGCAGAGAATCTCCTGCTGGTGATGCTGCTGTGTCTGATAGGCACTTCATTGGTAACGGTGCTAGGCTGTTCGAGGCTCTGATTGCTTCTTCTGGCGGTAACACTAACCCGATCAGGATGTTCTCAGCTACCGAGCTTATGGCTGCTACCGATGATTACAACCCCGAGAGATTTCTTGGCGAAGGCATCTGGAAGGTTTACGGTGGTGTTCATGATGGCAGGCCTATTGCTGTTAAGCGGGCTTTCACTCGGTTCTTCGTGAC…	pL0M-CDS1-CeZRK1	Spec	pJK-0-265	General L0M	DraIII	pICH41155	ThermoFisher GeneOptimizer codon-optimized for Nicotiana benthamiana	This work	-
CACTCTGTGGTCTCAAATGGCTGATGGTGTGGTTAGCGTGTTCGTTGAGAAGCTTGTGAACGCTCTTGCTGATCAGGGCAGAGTGATCTTCGAGTTCCAAGAGCAGTTCGAGAGGATGAAGACCCAGCTTCAGTTCATGCAGAGCTTTCTGAAGGATGCCGATAGGCGGAAGAGGAAGAATGAGACTCTCTGCAAGGTGATGGATGGTCTGAGGGAACTGATCTACGATGCTGAGGATATTCTGGCCGAGTGCGAGATTAGAGTGCAGCTTAGAGAGACTGAGATCAGCAAAGGCGGTTGGTCTATGCCTTTCAGCCCTTCTGAGCTTCCATTCAGGTCTAGGACTGGTAACAGGCTGGAAGAGATCAACAAGAGGATCGGCCAGATCAAAGAAGATAT…	pL0M-CDS1ns-CmZAR1	Spec	pJK-0-266	General L0M	DraIII	pICH41155	ThermoFisher GeneOptimizer codon-optimized for Nicotiana benthamiana	This work	-
CACTCTGTGGTCTCAAATGGCTGATGGTGTGGTTAGCGTGTTCGTTGAGAAGCTTGTGAACGCTCTTGCTGATCAGGGCAGAGTGATCTTCGAGTTCCAAGAGCAGTTCGAGAGGATGAAGACCCAGCTTCAGTTCATGCAGAGCTTTCTGAAGGATGCCGATAGGCGGAAGAGGAAGAATGAGACTCTCTGCAAGGTGATGGATGGTCTGAGGGAACTGATCTACGATGCTGAGGATATTCTGGCCGAGTGCGAGATTAGAGTGCAGCTTAGAGAGACTGAGATCAGCAAAGGCGGTTGGTCTATGCCTTTCAGCCCTTCTGAGCTTCCATTCAGGTCTAGGACTGGTAACAGGCTGGAAGAGATCAACAAGAGGATCGGCCAGATCAAAGAAGATAT…	pL0M-CDS1ns-CmZAR1_D488V	Spec	pJK-0-267	General L0M	DraIII	pICH41155	ThermoFisher GeneOptimizer codon-optimized for Nicotiana benthamiana	This work	-
CACTCTGTGGTCTCAAATGGATCCAGATCAGGTGCAGCACCTCGATTCTTTCTGCAGGCTTCCTATCCACCGGTCCTCTATGGTGCTTAGAGGTATCGGTATCTTCAACGCCGAGAAGAGGAAAGAGGCTGCTGAGGAAGAGAAGTACATGCTGTCTAACGGTGCCAAGCTTCTGCAAGAGCTTATTGCTGCTTGCGACGGCAAGACTAACCCGATCAGAATCTTCAGCGCCAAAGAGCTGAAGAAGGCCACCGACAACTACTCCTCTAAGCTGATCTGCTACAAGAACGACTGCAGCGTGTACTACAAGGGCATGCTTGAGGACCGGATCATCATTATCAGGCGGACTGAGGTGGCACACTTGAACCCATCTGTTGATCTGAAGCGGCACATCAATGA…	pL0M-CDS1-CmZRK1	Spec	pJK-0-268	General L0M	DraIII	pICH41155	ThermoFisher GeneOptimizer codon-optimized for Nicotiana benthamiana	This work	-
CACTCTGTGGTCTCAAATGAGCCCTTTCGACTTCCTGTTCAAGAAGAAGAAGGTCAAGCAGAGCCTCCTTGGTAGAAGGCAAGGTAAGCAGGGTGTTCTTGAGGATGGTGCTAGACTTCTTCAGGCTCTGATCAGCGCTTCTGATGGCAAGGCTTATTACCCGCTGAGGATGTTCTCTGTGGAAGAGATCGAAGAGGCCATCAAAGAGACTTACCCTCGGATCAGCCCGAACAAAGAAATCGGTGAAGCTGAGGAAACCTACGAGACTGGCATCTACGCCTCTAACTACAAGGGAATCTACCAGGGCCGTCAGATCTTCATCAAGGCTTACCAAGGTGAGCGTGAGTACGCCTTCAATGAGATCGCTACTATCACCCAGATCAACCACGCTAACGTCGT…	pL0M-CDS1-CmZRK2	Spec	pJK-0-269	General L0M	DraIII	pICH41155	ThermoFisher GeneOptimizer codon-optimized for Nicotiana benthamiana	This work	-
CACTCTGTGGTCTCAAATGAGCCCTTTCGACCTGCTGTTCAAGAAGAAGAAAAAGCGGAAGTCCCTGCTCGGTAAGAGACAGGGTGAAGAGGGTGTTCTTGAGGATGGTGCTAGGCTGCTTAAAGAGGTGATCGCTTCTTGCGACGGTAGAGGCTGCTATCCTATCAGGATGTTCAGCGCCAAAGAGATCGAAGAGGCCATCAAAGAGCCTTGCAACTACGGCCCTGATATCGATTACTGGGGAATCTACCAGGGCCGTCTGATCTACATCAAGCTGTACAACGTGCGTGAGTTCGCCTTCAACGAGATTGTGGTGCTGTCTCAGGTGAAGCACACTAACGTGGTGAAGTTCATGGGATGCTGCTTCGAGATGGAACGGCCTATCAGCATCCTTGAGTA…	pL0M-CDS1-CmZRK3	Spec	pJK-0-270	General L0M	DraIII	pICH41155	ThermoFisher GeneOptimizer codon-optimized for Nicotiana benthamiana	This work	-
CACTCTGTGGTCTCAAATGTTCAGCGCCAAAGAGATCGAGCAGGCTATCAAAGAGCCTTACAACTACGGTCCTCACATCGGTTACCTTGGCATCTATCAGGACCGGCCGATCTACATCAAGATCTACCACCTTCGTGAAGAGGCCTTCAACGAGATTGTGGTGCTTGCTCAGATCAAGTGCACCAACGTGGTGAAGCTTATGGGATGCTGCTTCGAGATGGAACGGCCTATCAGCATCCTTGAGTACGTGCCATACAGCCTGTCTAACCACCTTTTCGTGGCTAACCCGTCCAGCAGCTCTCCTATTTCTTGGGAGCATAGGCTGAGGATCGCTATCGAGATTGCTTACGCTATCACCTACCTTCACATCGGCACTTCTAGGCCTATTGTGCACAGGGA…	pL0M-CDS1-CmZRK4	Spec	pJK-0-271	General L0M	DraIII	pICH41155	ThermoFisher GeneOptimizer codon-optimized for Nicotiana benthamiana	This work	-
CACTCTGTGGTCTCAAATGGCTGAGACTGAGGTGACCATCTCTTCATTCGAGTGCCTGCATTCTCTGGTGCCTCTTGAAACTCCTGCTGAGCCTCTTCAGGTGTTGCTTCACGCTAGGCTTATCCACATCAGCAGCTCTGCTGCTATGGCTGATGATAGCGGTTTCGAGATTCTGGGTGCTCTGAATTGCTCTGCTACTAGGGCTTGCACTCTTCACAGGACCGAGATTGGTTACCTTGGCATCTATCAGGACCGGCCGATCTACATCAAGATCTACCACCTTAGAGAAGAGGCCTTCAACGAGATTGTGGTGCTTGCTCAGCTGAAGAGGACTAACGTGGTGAAGCTTATGGGATGCTGCTTCGAGATGGAACGGCCTATCAGCATCCTTGAGTACGT…	pL0M-CDS1-CmZRK5	Spec	pJK-0-272	General L0M	DraIII	pICH41155	ThermoFisher GeneOptimizer codon-optimized for Nicotiana benthamiana	This work	-
CACTCTGTGGTCTCAAATGGGTCTGAAGTCCCACCGGTTCTTTTTCTTCGATCAACGGCGGCTGTTCTGCAACTCTTCTGCTAACTGCCTTTTCAGCCACGGGATGTCTCCATTCGATCTGCTGTTCAAAAAGAAGAAGAAAAAGAAGCGGCACCCGATCCTCGGTAGAAGGCAAGGTGAACAAGGTTGGATGGAAGATGGTGCCCAGCTGCTTAAAGAGGTGATCTCATCTTGCGACGGTAGGGGCTGCTATCCTATCAGGATGTTCAGCGCTAAAGAGATCGAGCAGGCTATCGAGCAGCCTTTCCATCAAGAGAAGTGGTTCTACGTGAACTACGAGGGAACTCACGAGGACAGGCAGATCATCATCAAGGTGTACAGAAAGAGGCGTGAGCTGGC…	pL0M-CDS1-CmZRK6	Spec	pJK-0-273	General L0M	DraIII	pICH41155	ThermoFisher GeneOptimizer codon-optimized for Nicotiana benthamiana	This work	-
CACTCTGTGGTCTCAAATGAGCCTGAAGTCACACCCGTTTTTCTTTTTCTTCAATCAACGGTCCCTGTTCTGCTCCAGCTCTGCTATTTGCTTCGTGTCTCTCGGGATGAGCCCTTTCGATCTGCTGTTCAAAAAGAAGAAGAAGAAAAAGAACCCGATCATCACCGACCTGGTGGTGTATTGGGGTGAAGATAAGGAAAAGCAAGGCTGGCTTGAGGATGGTGCTAGGCTTCTTAAAGAGGTGATCTCATCTTGCGACGGTAGGGGCTGCTATCCTATCAGGATGTTCAGCGCTAAAGAGATCGAGCAGGCTATCGGTCAGATCTATAGAAGGCAGGGCTTCTACGATGATTACGAGGGTACTCATGAGGACCGGCAGATCATCATTAAGGTGTACAG…	pL0M-CDS1-CmZRK7	Spec	pJK-0-274	General L0M	DraIII	pICH41155	ThermoFisher GeneOptimizer codon-optimized for Nicotiana benthamiana	This work	-
CACTCTGTGGTCTCAAATGAGGCTGTCTAGCCATCCGTTCTTTTTCTTCAATCAACGGTCCCTGTTCTGCTCCAGCTCTGCTATTTGCTTCGTGTCTCTCGGGATGAGCCCTTTCGATCTGCTGTTCAAGAAGAAGAGGCACGCTATCCTTGGTAGAAGGCAAGGTGAACAGGGCAGACTTGAAGATGGTGCCAGGCTCAGCAAAGAAATCATCTCTAGCTGTGATGGCAGGGGCTGCTACCCTATTAGGATGTTCTCTGCCAAAGAGATCAAGCAGGCTATCGGCGAGAGGTTCTCTGGTAATCTTTTCGAGGGTACTCACGAGGACCGGCAGATCATTATCAAGGTGTACAAGTACGAGAACCGGCGTGAGATGGCTTTCAACGAGATTGCTACTGT…	pL0M-CDS1-CmZRK8	Spec	pJK-0-275	General L0M	DraIII	pICH41155	ThermoFisher GeneOptimizer codon-optimized for Nicotiana benthamiana	This work	-
CACTCTGTGGTCTCAAATGAGGCTCTCTAGCAGGCCGTTCTTCTTCTTCAATCAACGGTACTTGTTCTGCTCCAGCAGCGCTATTTGCTTCGTGTCTCTTGGTATGAGGCCTTTCGACCTGCTGTTCAAGAAGAAGCGGCACCCTATTCTTGGTAGAAGGCAGGGTGAAGAAGGTTGGCTTGAGGACGGTGCTAGACTTCTTAGGGAAGTGATCTCTTCTTGCGACGGTCGTGGTTGCTACCCTATCCAGATGTTCAGCGCTAAAGAGATCGAGCAGGCTATCGGTCAACCTTTCCAACGTGAGCGGTGGTTCTACGTTAACTACGAGGGTACTCATGAGGACCGGCAGATCATCATCAAGGTGTACAGAAGGGGCAACCGAGAGCTTGCTTTCAACGA…	pL0M-CDS1-CmZRK9	Spec	pJK-0-276	General L0M	DraIII	pICH41155	ThermoFisher GeneOptimizer codon-optimized for Nicotiana benthamiana	This work	-
CACTCTGTGGTCTCAAATGCAGCGGTCTTTTGCTCAGGTGAGATCTATGACCTGTATGCGGCTTCGGAGCCTGCCTTTCTTTTTCTTCTTCATCCAACGGTCCCTGTTCTGCTCCTCTTCTGCTATTTGCTTCGTGTCCCTCGGGATGTCTCCTTTCGATCTGCTGTTCAACAAAAAGAAAAAGAAGAAGCGGCACCCGCTGCTCGGTAGAAGGCAAGGTGAAGAAGGTTGGCTTGAGGACGGTGCTCAGCTTCTTAAAGAGGTGATCTCATCTTGCGACGGTAGGGGCTGTTACCCTATCCAGATGTTCAGCGCTAAAGAGATCGAGCAGGCTATCGGTGAGTGCTTCCATATCGATGCTCACTACATCGATTACGAGGGCACTCATGAGGACCGGCA…	pL0M-CDS1-CmZRK10	Spec	pJK-0-277	General L0M	DraIII	pICH41155	ThermoFisher GeneOptimizer codon-optimized for Nicotiana benthamiana	This work	-
CACTCTGTGGTCTCAAATGAGGCTGTCATCTCACCCGTTCTTTTTCTTCATCCCGCGGTCCTTGTTCTGCTCCTCTTCTGCTATTTGCTTCGTGAGCCTTGGCATGAGCCCGTTCGATTTCTTCTTCAAAAAAAAAAAAAAGAAAGAAGAGGAAGAACGGCACGCCATCCTTGGTAGAAGGCAAGGTGAACAAGGTTGGCTTGAGGATGGTGCTAGGCTGCTGAAAGAAATCATCAGCTCTTGTGATGGCAGGGGCTGCTACCCTATTAGGATGTTCTCTGCCAAAGAGATCCAGCAGGCTATCGGTGAGAGGTTCTCTGATGACGTGATCGAGAAGGTGTTGGCTGGAACTCATGAGGTGTTCGAGGGTACACATGAGGACAGGCAGATCATCATCAA…	pL0M-CDS1-CmZRK11	Spec	pJK-0-278	General L0M	DraIII	pICH41155	ThermoFisher GeneOptimizer codon-optimized for Nicotiana benthamiana	This work	-
CACTCTGTGGTCTCAAATGTTCAGCGCCAAAGAGATCGAGCAGGCTATTGGTCAGCCTTTCCATCAAGAGAAGTGGTTCTACGTGGACTACGAGGGTACTCATGAGGACAGGCAGATCATCATCAAGGTGTACCGGATGGAATACCGTGAGCTGGCTTTCAACGAGATCGCTACTGTGACCCAGATCAAGCACGCTAATGTGGCTAAGCTTCTGGGCTCTTGCTTCGAGATGGAACAGCCTATTCTGATCTACGAGAAGGTGCCGTTCATCCTGTCTAACAGGCTTCATCAGGCTAACCCGTCCAGCAGCTCTCCTATTTCTTGGGAGCATAGGCTGAGGATCGCTATCGAGATTGCTTACGCTATCACCTACCTTCACATCGGCACTTCTAGGCCTAT…	pL0M-CDS1-CmZRK12	Spec	pJK-0-279	General L0M	DraIII	pICH41155	ThermoFisher GeneOptimizer codon-optimized for Nicotiana benthamiana	This work	-
CACTCTGTGGTCTCAAATGGCTATCAACGGCCTTTATGAGAGGCGTGAAAGGGAACAGTGGTTCCTGAAGAATGGTGCTAGGCTTCTGCAAGAGCTGATCTCTTCATGTGATGGCGAGGCTAAGCAGTTCCAGTTCTTCAGCGCTAAAGAGCTGAGCAAGGCCACCAACAACTTCGACAAGAGGCACATTCTTGGCAGCCGGAAGAATCACACTACCTACAAGGGTTCTCACGAGGGCAGAACCATTGCTATTAGAAGGTCTGAGTGCCTGGGCGAGCACTCTATTGATTCTGTGTTCAACGAGATCGTGATGCTGGCCCAGATCAACCATAGGAACGTGCTGAGAATTCTTGGCGGCTGCTTTGAGACTGCTACCCCTATTCCTGTGCTCGAGTTTAT…	pL0M-CDS1-CmZRK13	Spec	pJK-0-280	General L0M	DraIII	pICH41155	ThermoFisher GeneOptimizer codon-optimized for Nicotiana benthamiana	This work	-
CACTCTGTGGTCTCAAATGAAGGAAAACCGGCCTAAGGATCTGGATTTCGGCTTCAGGCTTATCTCTCAGGCTACCCAGATGGTGATCCGGTCTTTGATGTCTAGGCTGTGCAACTTCTCTTGCGGTAACGGTAGACAAGAGAAGAGGGAACGTGAGCTGTGCTACCTTAAGAACGGTGCTAGGCTTCTGCAAGAGCTGATTGCTAATTGCGAAGGCGAGGCTAAGCAGCTGCAGTTCTTCTTCCTGAAAGAGCTGAGCAAGGCCACCAACAACTTCGACAGAAGGCACATCCTGTCCAGCAGAAACAATCAGACTACCTACGAGGGTTCCCACGAGGGTAGAACTATTGCTTTCAGGCAGAGCGACATCCACAGCGAGCACATTATTGACTGCGTGTT…	pL0M-CDS1-CmZRK14	Spec	pJK-0-281	General L0M	DraIII	pICH41155	ThermoFisher GeneOptimizer codon-optimized for Nicotiana benthamiana	This work	-
CACTCTGTGGTCTCAAATGCTGCAGGCCAACAGCTTCTCTTACTCTCGGAAGCCTGAGGTGGGCATTGATAGGATTGAAGAGAACAGGCCTAAGGACCTGGACTTCGGTATTAGAGTTACTGGTCAGGCTACCCAGCTGATGGCTATTAGGCTTCTTATGGCTTGCGGCTGCAACTTCTCTTGCGTTATCTGCCTTAGGGAAAAGCGTGAGAGGGAACAGTGGTTCCTTAAGAACGGTGCTAGGCTTCTGCAAGAGCAGATCTCTAATTGCGACGGCAAGGTGAAGCCTCTGCAGTTCTTCAGCCTTAAAGAGCTGAGCAAGGCCACCAACAACTTCGACAAGAGGCTTATCGTGGGCAGCAAGTACACTTGGGCTACCTACAAGGGAAGCTACGAGGG…	pL0M-CDS1-CmZRK15	Spec	pJK-0-282	General L0M	DraIII	pICH41155	ThermoFisher GeneOptimizer codon-optimized for Nicotiana benthamiana	This work	-
-	pICH86988-NPTII-35S::CDS1	Kan	pICH86988	Binary Agro L2M	-	-	Addgene #48076	Weber et al., 2011	-
-	pL0M-CT-STOP	Spec	pICSL50028	General L0M	-	-	No stop to stop converter	TSL SynBio	-
-	pICH41155-DraIII	Spec	pICH41155	General L0M	-	-	General L0M acceptor, DraIII	TSL SynBio	-
